# Prediction of exosomal miRNA-based biomarkers for liquid biopsy

**DOI:** 10.1101/2024.06.20.599824

**Authors:** Akanksha Arora, Gajendra Pal Singh Raghava

**Affiliations:** Department of Computational Biology, Indraprastha Institute of Information Technology, Okhla Phase 3, New Delhi-110020, India

**Keywords:** Exosomal miRNA, Exosome, Alignment-based approach, Artificial Intelligence based models, Liquid Biopsy, Biomarkers

## Abstract

In this study, we investigated the properties of exosomal miRNAs to identify potential biomarkers for liquid biopsy. We collected 956 exosomal and 956 non-exosomal miRNA sequences from RNALocate and miRBase to develop predictive models. Our initial analysis reveals that specific nucleotides are preferred at certain positions in miRNAs associated with exosomes. We employed an alignment-based approach, artificial intelligence (AI) models, and ensemble methods for predicting exosomal miRNAs. For the alignment-based approach, we used a motif-based method with MERCI and a similarity-based method with BLAST, achieving high precision but low coverage of about 29%. The AI models, developed using machine learning, deep learning techniques, and large language models, achieved a maximum AUC of 0.707 and an MCC of 0.268 on an independent dataset. Finally, our ensemble method, combining alignment-based and AI-based models, reached a maximum AUC of 0.73 and an MCC of 0.352 on an independent dataset. We have developed a web server, EmiRPred, to assist the scientific community in predicting and designing exosomal miRNAs and identifying associated motifs (https://webs.iiitd.edu.in/raghava/emirpred/).

**Key points:**

- Exosomal miRNAs have potential applications in liquid biopsy
- An ensemble method has been developed to predict and design exosomal miRNA
- An array of predictive models were built using alignment-based approaches and AI-based approaches (ML, DL, LLM)
- A variety of important features and motifs for exosomal miRNA have been identified
- A webserver, a python package, a github, and a standalone software have been created
