## Supplementary Table S2 for "Prediction of exosomal miRNA-based biomarkers for liquid biopsy"

### Sheet: Sheet1
Supplementary Table S2: Results for Mann Whitney U test for the best features (here, RDK_ stand for composition for reverse complementary strand features; Features like A_1, A_2,.. Stand for OHE features; and features like A_rc, T_rc,.. Stand for TFIDF features for reverse complementary strand for k-mer range (1,3))
Features	Exosome_Mean	Non_Exosome_Mean	Mean_Difference	U_Statistic	P_Value_MannWhitney
RDK_GCAC	1.22014	0.747056	0.473081	493699	3.35661e-06
UC_rc	0.0816473	0.0984091	-0.0167618	406417	2.21094e-05
UCU_rc	0.0341391	0.0501097	-0.0159706	417161	4.65246e-05
CG_rc	0.0591718	0.0458187	0.0133531	499283	4.78514e-05
RDK_AGGC	0.873168	1.33547	-0.462302	425000	9.32881e-05
AC_rc	0.0940248	0.0804633	0.0135615	502795	0.000131016
GUC_rc	0.0270822	0.0369636	-0.0098814	423741	0.000163825
RDK_CAC	4.21664	3.56734	0.649303	499254	0.000215093
GGC_rc	0.0300579	0.0413991	-0.0113412	422240	0.000222991
RDK_UUAA	0.101789	0.272384	-0.170594	442948	0.000266395
RDK_ACGG	0.479103	0.252284	0.226818	475847	0.000354395
RDK_GAUC	0.148749	0.321143	-0.172394	441992	0.000441189
RDK_AGAU	0.528639	0.847932	-0.319293	432992	0.000505112
U_21	0.276151	0.209205	0.0669456	487560	0.000642081
RDK_AGA	3.50214	4.31228	-0.810136	418106	0.000660308
RDK_AAGC	0.938742	0.591562	0.34718	480688	0.000744351
GGA_rc	0.041056	0.0336387	0.00741726	487595	0.00119542
RDK_CGAA	0.217901	0.0931329	0.124768	467965	0.00135727
RDK_CCG	2.00097	1.5218	0.479166	485210	0.00162799
A_13	0.201883	0.262552	-0.0606695	429244	0.00168671
A_21	0.161088	0.216527	-0.0554393	431634	0.00195975
RDK_ACG	1.20104	0.861745	0.339295	480778	0.00231046
U_rc	0.251173	0.268723	-0.0175502	420798	0.00273027
RDK_CAGA	1.09524	1.47285	-0.37761	430802	0.00282111
G_4	0.322176	0.387029	-0.0648536	427332	0.00304585
C_11	0.26046	0.203975	0.0564854	482780	0.00345686
RDK_CAAC	0.799825	0.543161	0.256663	476686	0.00375522
RDK_GCCA	0.789451	1.11237	-0.322915	434404	0.00378286
U_9	0.312762	0.254184	0.0585774	483736	0.00449916
A_22	0.132845	0.179916	-0.0470711	435458	0.00461761
GAC_rc	0.0343514	0.0261553	0.0081961	481178	0.0048274
C_19	0.207113	0.258368	-0.0512552	433546	0.00802359
CU_rc	0.0952429	0.10549	-0.0102467	425364	0.0086361
CAC_rc	0.05234	0.0440927	0.00824732	484139	0.00879963
RDK_CCCG	0.69853	0.488149	0.21038	472636	0.0102106
U_5	0.246862	0.198745	0.0481172	478956	0.0114929
RDK_AACG	0.231401	0.129455	0.101946	466460	0.0116152
C_10	0.279289	0.229079	0.0502092	479912	0.0117193
RDK_CGAC	0.307272	0.148105	0.159167	467065	0.0117508
RDK_ACC	3.25347	2.80931	0.444159	484750	0.0122811
CCU_rc	0.0438979	0.0539684	-0.0100704	430429	0.0128674
RDK_CACG	0.463141	0.288992	0.174149	469850	0.0140982
ACC_rc	0.042898	0.0362707	0.00662731	481230	0.0141358
C_1	0.225941	0.180962	0.0449791	477522	0.0146021
RDK_CAGG	1.39825	1.70977	-0.311512	434499	0.0155922
A_rc	0.298123	0.286378	0.0117457	485866	0.016661
RDK_GCC	3.48819	3.95943	-0.471242	430766	0.0189391
ACG_rc	0.0203672	0.0141763	0.00619092	471806	0.019527
UCC_rc	0.0420591	0.0519949	-0.00993571	433696	0.023325
RDK_AGG	4.31125	4.85012	-0.538868	430588	0.0238339
RDK_GAGA	0.898119	1.1368	-0.23868	439170	0.0248627
RDK_AGUG	1.43577	1.16355	0.272222	476735	0.0248897
GAA_rc	0.0406968	0.0350748	0.00562201	478235	0.0250451
ACA_rc	0.0512162	0.0436068	0.00760945	480353	0.0253135
CGG_rc	0.0240092	0.0185721	0.00543706	472221	0.0289902
RDK_CAG	5.21699	5.71761	-0.500619	431318	0.0301128
RDK_UCGA	0.128302	0.054534	0.0737679	462724	0.031879
A_10	0.192469	0.232218	-0.039749	438804	0.0336407
U_18	0.311715	0.267782	0.0439331	477044	0.0342834
RDK_CGA	1.06635	0.798363	0.267987	472702	0.0350442
CCG_rc	0.0301563	0.0237015	0.00645482	473267	0.0351191
RDK_ACCC	0.943577	0.731642	0.211935	472674	0.0356457
RDK_CUGC	1.32614	1.60062	-0.274483	438335	0.0372917
U_15	0.224895	0.26569	-0.040795	438326	0.0382325
C_8	0.266736	0.225941	0.040795	475610	0.0385102
GA_rc	0.0860065	0.0810525	0.00495399	481274	0.040871
G_15	0.327406	0.284519	0.042887	476566	0.0419333
UCG_rc	0.016131	0.0114019	0.00472909	468008	0.0421753
AUC_rc	0.0293154	0.0349088	-0.0055934	438982	0.0431221
RDK_CUGA	1.11413	1.32872	-0.214584	439758	0.0437045
GUG_rc	0.0396017	0.0336194	0.00598234	475274	0.043749
AGC_rc	0.0458992	0.0405083	0.0053909	477034	0.045811
A_20	0.16841	0.203975	-0.0355649	440716	0.0458312
RDK_AGCA	1.27755	1.0151	0.262455	473468	0.0479699
RDK_AUGA	0.598159	0.793156	-0.194997	443781	0.0494743
CGU_rc	0.0180735	0.0142239	0.00384957	468835	0.0505515
AAG_rc	0.0434638	0.0384672	0.00499659	476216	0.0506539
RDK_AAAC	0.658118	0.838643	-0.180525	443403	0.0549569
C_5	0.197699	0.233264	-0.0355649	440716	0.0586766
AA_rc	0.104828	0.100697	0.00413143	479178	0.0592628
RDK_AGAA	0.975752	1.18651	-0.21076	441610	0.0610329
C_4	0.241632	0.206067	0.0355649	473220	0.0621945
RDK_ACCG	0.435016	0.332768	0.102248	466779	0.0634267
RDK_CACC	1.11412	0.917211	0.196911	471702	0.0655937
G_19	0.275105	0.238494	0.0366109	473698	0.0670004
RDK_CUCA	1.09538	1.31588	-0.220494	441152	0.0673712
RDK_GUAC	0.239989	0.151904	0.0880852	464101	0.0674267
RDK_GGCC	0.429282	0.543135	-0.113853	446084	0.0685052
A_11	0.202929	0.237448	-0.0345188	441194	0.0686447
RDK_AGGA	1.12064	1.33389	-0.213249	441505	0.0702103
RDK_AUUA	0.433913	0.576218	-0.142305	446419	0.0703033
G_rc	0.259544	0.251207	0.00833654	478708	0.0716951
A_17	0.177824	0.210251	-0.0324268	442150	0.0730992
CGC_rc	0.027757	0.0214812	0.00627583	469466	0.07461
RDK_AAGA	0.69524	0.875105	-0.179865	444340	0.0784873
RDK_ACA	4.02849	3.68389	0.344597	476872	0.0819068
RDK_CCA	4.2965	4.62186	-0.325363	436682	0.0822268
UAG_rc	0.0296169	0.0252489	0.00436795	471061	0.0826904
UGG_rc	0.0347691	0.0387881	-0.00401893	440558	0.0834028
CGA_rc	0.0199279	0.0152079	0.00471998	467729	0.085181
RDK_GGCA	1.09637	1.33464	-0.238275	442169	0.0869785
RDK_AGC	3.73509	3.3871	0.347994	475950	0.0873783
RDK_AUC	2.11585	2.4576	-0.34175	439796	0.0934446
A_6	0.216527	0.248954	-0.0324268	442150	0.0935053
CCC_rc	0.0622178	0.0537332	0.00848458	473142	0.101124
CUG_rc	0.0460631	0.052024	-0.00596091	439557	0.101571
G_2	0.266736	0.300209	-0.0334728	441672	0.104519
RDK_UACA	0.840524	0.730352	0.110171	468382	0.106388
RDK_CGC	1.68798	1.36341	0.324565	469902	0.108297
RDK_CUA	2.46812	2.20827	0.259855	473091	0.112533
RDK_ACAU	0.889432	0.731365	0.158068	468465	0.112634
RDK_AGCC	0.980219	1.13957	-0.159348	444196	0.113927
RDK_AACA	0.961363	0.826083	0.135279	468984	0.114003
G_16	0.236402	0.267782	-0.0313808	442628	0.1142
CUC_rc	0.042552	0.0501204	-0.00756843	440774	0.11551
RDK_UCA	3.30573	3.61827	-0.31254	439172	0.116064
RDK_CCAA	0.720615	0.856626	-0.136012	445384	0.116165
U_8	0.243724	0.275105	-0.0313808	442628	0.117625
RDK_AAUU	0.292784	0.39953	-0.106746	448943	0.117921
RDK_AACC	0.917913	0.749364	0.168549	468758	0.118358
RDK_CGGC	0.55702	0.39008	0.16694	465505	0.11856
G_17	0.289749	0.258368	0.0313808	471308	0.124118
RDK_AAUA	0.584155	0.472622	0.111533	466044	0.124579
UA	0.0730416	0.0689199	0.00412169	474568	0.127991
A_18	0.195607	0.223849	-0.0282427	444062	0.129454
G_25	0.0083682	0.00313808	0.00523013	459358	0.130737
RDK_AAAU	0.624905	0.751621	-0.126717	446620	0.131157
A_9	0.200837	0.229079	-0.0282427	444062	0.132922
RDK_CCGA	0.370499	0.290797	0.0797019	464343	0.133288
UUC_rc	0.0316462	0.0373026	-0.00565635	443484	0.139941
C_3	0.219665	0.192469	0.0271967	469396	0.141667
GUA_rc	0.0289625	0.0248299	0.0041326	468751	0.144467
G_21	0.25	0.279289	-0.0292887	443584	0.146746
AUU_rc	0.027869	0.0326976	-0.00482859	444632	0.151406
RDK_CUC	3.88551	4.27588	-0.390365	440599	0.153111
U_10	0.235356	0.263598	-0.0282427	444062	0.153705
G_13	0.303347	0.274059	0.0292887	470352	0.15776
RDK_GAUA	0.365381	0.467763	-0.102382	449380	0.161089
RDK_GGAC	0.696678	0.813481	-0.116803	446953	0.164982
CAA_rc	0.0439248	0.0413444	0.00258033	470938	0.170947
UCA_rc	0.039555	0.0431981	-0.00364313	443355	0.172996
C_13	0.216527	0.191423	0.0251046	468440	0.173291
RDK_AGCU	0.53933	0.45657	0.0827605	465065	0.174154
RDK_AUAA	0.446385	0.331206	0.115179	464126	0.178653
C_25	0.00104602	0.0041841	-0.00313808	455534	0.179408
AAC_rc	0.0379113	0.0332101	0.00470123	469221	0.186139
C_6	0.264644	0.238494	0.0261506	468918	0.187763
C_12	0.214435	0.23954	-0.0251046	445496	0.190227
RDK_AAC	2.662	2.39829	0.263702	470980	0.190245
U_20	0.277197	0.251046	0.0261506	468918	0.194817
U_24	0.0198745	0.0125523	0.00732218	460314	0.205143
G_20	0.307531	0.281381	0.0261506	468918	0.209848
CAU_rc	0.034834	0.0390905	-0.00425647	445138	0.211392
RDK_AUAU	0.342248	0.398506	-0.0562578	450880	0.213304
G_7	0.253138	0.278243	-0.0251046	445496	0.214146
G_24	0.0135983	0.0209205	-0.00732218	453622	0.219187
C_18	0.205021	0.228033	-0.0230126	446452	0.222021
RDK_CUAG	0.367845	0.287756	0.0800886	463056	0.224726
U_22	0.233264	0.210251	0.0230126	467484	0.225998
RDK_AGCG	0.42845	0.291775	0.136675	462711	0.236409
G_12	0.284519	0.26046	0.0240586	467962	0.237596
GCU_rc	0.0380877	0.0351427	0.00294495	468135	0.239066
RDK_CGUA	0.187927	0.116101	0.0718259	460884	0.240666
ACU_rc	0.0430799	0.0388009	0.00427896	468391	0.247972
RDK_AUGG	0.779604	0.930417	-0.150813	448514	0.253754
RDK_AACU	0.657893	0.741998	-0.0841044	449115	0.254574
GCG_rc	0.0209336	0.0186373	0.00229624	464335	0.25578
A_25	0.00209205	0.00523013	-0.00313808	455534	0.256257
RDK_AAUG	0.706283	0.820323	-0.114039	448942	0.26257
RDK_AUAG	0.47988	0.409487	0.0703938	463256	0.265291
U_2	0.230126	0.209205	0.0209205	466528	0.269417
RDK_CAAA	1.04169	1.13316	-0.0914766	447966	0.271064
RDK_AAGG	0.967011	1.10713	-0.140118	448109	0.273186
GAU_rc	0.0261783	0.0286118	-0.00243354	448233	0.283252
RDK_ACGA	0.212259	0.163221	0.0490386	461063	0.286929
RDK_CGGA	0.385439	0.318389	0.0670506	462212	0.295666
RDK_AGUC	0.678968	0.761032	-0.0820642	449702	0.298099
AU_rc	0.0747372	0.0800059	-0.00526867	444862	0.302078
RDK_CAAG	0.699176	0.807523	-0.108347	449674	0.304631
RDK_AAAG	1.31473	1.1211	0.193629	465616	0.306861
RDK_ACAC	0.949323	0.809891	0.139432	464402	0.310446
RDK_AAU	2.43053	2.64423	-0.213701	446652	0.315147
RDK_AUA	2.10801	2.06725	0.0407536	466064	0.316782
U_1	0.348326	0.370293	-0.0219665	446930	0.316997
G_26	0.00104602	0	0.00104602	457446	0.317817
U_26	0	0.00104602	-0.00104602	456490	0.317817
C_22	0.175732	0.158996	0.0167364	464616	0.327143
RDK_UCAA	0.581681	0.513469	0.0682121	463066	0.333727
A_2	0.290795	0.270921	0.0198745	466050	0.333772
CUA_rc	0.03513	0.0322235	0.00290643	465625	0.334414
RDK_CCC	4.8112	4.27884	0.532352	467750	0.334505
C_21	0.217573	0.199791	0.0177824	465094	0.338862
AG_rc	0.101808	0.098093	0.00371501	468310	0.345443
A_7	0.276151	0.257322	0.0188285	465572	0.35211
C_20	0.196653	0.213389	-0.0167364	449320	0.364904
AUA_rc	0.0302905	0.0287347	0.00155575	464168	0.366168
CAG_rc	0.0518427	0.0548591	-0.0030164	446983	0.36743
UUA_rc	0.0244965	0.0265432	-0.00204679	450182	0.378416
U_7	0.231172	0.214435	0.0167364	464616	0.379381
RDK_CAUG	0.397595	0.456616	-0.0590209	452022	0.380882
G_5	0.320084	0.338912	-0.0188285	448364	0.381294
RDK_AGAC	0.79213	0.906871	-0.114741	450485	0.38849
G_10	0.292887	0.275105	0.0177824	465094	0.388749
A_12	0.247908	0.231172	0.0167364	464616	0.391416
A_1	0.289749	0.307531	-0.0177824	448842	0.395759
RDK_AUG	2.88159	3.0787	-0.197109	447967	0.399677
RDK_GCGC	0.283042	0.205027	0.0780142	460465	0.400865
G_9	0.253138	0.269874	-0.0167364	449320	0.405197
CCA_rc	0.0506972	0.0540048	-0.00330764	447895	0.407027
U_16	0.276151	0.259414	0.0167364	464616	0.408758
RDK_ACAA	0.910965	0.820213	0.0907517	463126	0.414035
G_23	0.0638075	0.0732218	-0.00941423	452666	0.415398
A_8	0.228033	0.243724	-0.0156904	449798	0.419233
UU_rc	0.0876459	0.094032	-0.0063861	447755	0.423331
RDK_CGCC	0.603115	0.474342	0.128773	461500	0.423505
U_4	0.210251	0.195607	0.0146444	463660	0.426134
G_11	0.298117	0.314854	-0.0167364	449320	0.427535
UGA_rc	0.0347745	0.0374584	-0.00268392	449483	0.427542
RDK_GAAA	0.793596	0.854235	-0.0606395	451170	0.433012
GCC_rc	0.0427915	0.0444844	-0.00169292	449082	0.434431
U_12	0.253138	0.268828	-0.0156904	449798	0.434888
A_4	0.225941	0.211297	0.0146444	463660	0.438697
G_6	0.282427	0.266736	0.0156904	464138	0.442264
RDK_AGGG	1.42209	1.33458	0.0875138	463736	0.446526
RDK_CAUC	0.812129	0.739479	0.07265	462446	0.449667
RDK_CCUA	0.60216	0.554381	0.0477792	461770	0.451765
GG_rc	0.0953907	0.0951832	0.000207552	465523	0.463094
RDK_AAAA	1.03116	1.12329	-0.0921287	451786	0.465968
CUU_rc	0.0366262	0.0395181	-0.00289189	450034	0.469147
UG_rc	0.0875489	0.0905653	-0.00301643	448301	0.469854
RDK_ACGC	0.232196	0.192643	0.0395536	459842	0.476143
U_19	0.289749	0.275105	0.0146444	463660	0.477102
U_23	0.0763598	0.0679916	0.0083682	460792	0.479741
RDK_GAAC	0.647931	0.57093	0.0770011	461574	0.480104
RDK_AGAG	1.17695	1.25864	-0.0816928	451066	0.482078
C_9	0.233264	0.246862	-0.0135983	450754	0.486539
A_24	0.0083682	0.0115063	-0.00313808	455534	0.489396
C_24	0.0115063	0.0083682	0.00313808	458402	0.489396
RDK_CUUA	0.447101	0.409369	0.0377317	460849	0.491712
RDK_UGAA	0.752363	0.828936	-0.0765731	452076	0.498927
GC_rc	0.0845955	0.0838302	0.000765271	465075	0.499048
C_16	0.270921	0.257322	0.0135983	463182	0.500226
RDK_CCGC	0.634649	0.541503	0.0931456	460960	0.502994
RDK_GUGA	0.89931	0.873292	0.0260179	462064	0.505757
RDK_AUCG	0.18042	0.150771	0.0296486	459329	0.51388
RDK_UAUA	0.280576	0.260969	0.0196076	459746	0.517017
RDK_GAC	2.40053	2.45567	-0.0551376	450088	0.518881
RDK_AUGC	0.65029	0.678323	-0.0280327	452698	0.519721
RDK_GCUA	0.504154	0.446994	0.0571606	460691	0.524194
RDK_CCUC	1.29325	1.45184	-0.158585	451424	0.528297
AAU_rc	0.0338672	0.0332415	0.000625775	462518	0.534676
RDK_ACCA	1.0092	0.921383	0.0878199	461788	0.53725
RDK_GUA	2.25047	2.0213	0.229171	463074	0.539957
UUU_rc	0.0400247	0.04175	-0.00172532	451776	0.549077
RDK_CCAG	1.53079	1.59197	-0.0611839	451370	0.550333
C_23	0.041841	0.0366109	0.00523013	459358	0.556035
RDK_GCA	4.14196	4.06675	0.0752057	450328	0.558651
AGG_rc	0.04349	0.043794	-0.000303987	462732	0.562308
RDK_UCCA	1.12901	1.1997	-0.0706898	452125	0.563236
RDK_UGCA	0.782275	0.695485	0.0867902	461002	0.569474
A_3	0.271967	0.283473	-0.0115063	451710	0.574467
RDK_ACUA	0.540462	0.505138	0.035324	460332	0.576337
G_3	0.278243	0.289749	-0.0115063	451710	0.577067
GGU_rc	0.0328366	0.0298648	0.00297181	461562	0.594635
C_7	0.23954	0.25	-0.0104603	452188	0.594924
UUG_rc	0.0304862	0.0321336	-0.00164738	452406	0.598206
RDK_CGUC	0.279323	0.317206	-0.0378831	454609	0.610813
C_14	0.201883	0.211297	-0.00941423	452666	0.611316
RDK_CGAG	0.338959	0.373245	-0.0342862	454436	0.613563
GAG_rc	0.0413529	0.0418254	-0.000472507	461534	0.62674
U_6	0.236402	0.245816	-0.00941423	452666	0.630522
A_23	0.0366109	0.040795	-0.0041841	455056	0.635492
RDK_GAA	3.0224	3.06243	-0.0400328	451833	0.642254
GUU_rc	0.0290818	0.0266915	0.00239026	460783	0.643485
RDK_GGA	3.84608	4.02152	-0.175442	451670	0.64443
RDK_CAGC	1.2998	1.29973	6.3788e-05	460880	0.647666
RDK_UAAA	0.519667	0.544459	-0.024792	459773	0.648012
RDK_AUCC	0.718889	0.799872	-0.0809829	453745	0.650676
RDK_GCCC	1.33073	1.18311	0.147625	460646	0.661178
RDK_AAGU	0.971207	0.955864	0.0153432	460450	0.661805
RDK_AAA	3.55187	3.78543	-0.233565	452302	0.66322
A_14	0.233264	0.224895	0.0083682	460792	0.663425
RDK_AAG	3.49272	3.44531	0.0474133	452122	0.667069
RDK_CGCA	0.283495	0.318571	-0.0350757	454942	0.669464
GU_rc	0.0754374	0.0735203	0.00191715	461943	0.672331
RDK_CCCC	1.33393	1.10595	0.227979	460189	0.674202
RDK_CGCG	0.186688	0.156684	0.0300046	458402	0.676128
RDK_GACC	0.639879	0.581711	0.0581687	459700	0.67667
RDK_ACCU	0.949809	0.884384	0.0654251	460172	0.67775
G_22	0.197699	0.190377	0.00732218	460314	0.685738
C_2	0.212343	0.219665	-0.00732218	453622	0.697383
C_15	0.216527	0.223849	-0.00732218	453622	0.699367
RDK_ACAG	1.29909	1.25992	0.0391669	460359	0.69948
RDK_ACUG	1.35228	1.27486	0.0774166	460258	0.708709
G_18	0.275105	0.267782	0.00732218	460314	0.71897
AGU_rc	0.0382161	0.0394306	-0.00121453	453602	0.722175
RDK_GCGA	0.229015	0.216387	0.0126278	458421	0.72386
RDK_GGGA	1.27275	1.32161	-0.0488593	453874	0.724
RDK_CCCA	1.44213	1.42214	0.0199921	453862	0.730428
G_1	0.135983	0.141213	-0.00523013	454578	0.74081
A_5	0.235356	0.229079	0.00627615	459836	0.745312
RDK_GGAA	0.993626	0.971655	0.0219711	459542	0.747684
RDK_CAA	3.25457	3.2206	0.0339744	460548	0.749294
G_8	0.261506	0.25523	0.00627615	459836	0.754029
RDK_CAUA	0.588684	0.574454	0.0142296	458926	0.754731
U_13	0.278243	0.271967	0.00627615	459836	0.75874
RDK_ACGU	0.145777	0.132687	0.0130899	457990	0.759384
G_14	0.287657	0.281381	0.00627615	459836	0.761133
CA_rc	0.108503	0.107446	0.00105727	460457	0.772427
RDK_ACUC	0.76544	0.756096	0.00934414	459018	0.774795
GGG_rc	0.0414819	0.0415479	-6.59e-05	459438	0.775827
RDK_GAGC	0.934996	1.0094	-0.0744001	454792	0.778146
RDK_GUUA	0.398667	0.398179	0.000488331	455454	0.779109
RDK_CACA	1.25887	1.2022	0.0566627	459319	0.780158
U_25	0.00732218	0.00627615	0.00104602	457446	0.781063
AUG_rc	0.0346415	0.0344108	0.000230787	459440	0.784592
A_15	0.231172	0.225941	0.00523013	459358	0.785476
U_11	0.238494	0.243724	-0.00523013	454578	0.78932
RDK_ACU	3.57667	3.47493	0.101745	459985	0.789338
RDK_CCGG	0.264813	0.222408	0.0424046	458070	0.794794
U_17	0.269874	0.264644	0.00523013	459358	0.796196
U_14	0.277197	0.282427	-0.00523013	454578	0.799029
RDK_AUUC	0.553886	0.573252	-0.019367	455452	0.805598
RDK_UAGA	0.732862	0.724424	0.0084382	458652	0.80879
RDK_GUAA	0.562303	0.539754	0.0225499	458480	0.810115
U_3	0.230126	0.23431	-0.0041841	455056	0.828573
RDK_AGUA	0.734602	0.694952	0.0396496	455504	0.833303
C_17	0.261506	0.26569	-0.0041841	455056	0.835604
RDK_CUUC	1.03481	1.07054	-0.035727	455396	0.847133
RDK_CUCC	1.37347	1.42158	-0.0481187	455278	0.848703
RDK_GACA	0.856513	0.870022	-0.0135092	455562	0.853532
RDK_GCAA	0.984431	0.985901	-0.00147071	455573	0.85777
CC_rc	0.120625	0.121422	-0.000796971	454934	0.864931
RDK_AUUG	0.773143	0.726748	0.0463952	458138	0.868955
RDK_AAUC	0.583714	0.581575	0.00213966	455951	0.876388
UGC_rc	0.0423377	0.040193	0.00214475	458434	0.883854
UAU_rc	0.0272128	0.0280139	-0.00080108	458002	0.89285
C_rc	0.305138	0.307146	-0.00200829	455368	0.894611
GCA_rc	0.0445864	0.0445465	3.98077e-05	455688	0.90164
RDK_CCAC	1.17698	1.14375	0.033228	455997	0.907111
RDK_CUAA	0.483384	0.504432	-0.0210475	456412	0.926409
RDK_GUCA	0.640245	0.636519	0.00372574	456370	0.927861
RDK_CUAC	0.73847	0.690155	0.0483152	457532	0.934925
UAA_rc	0.0262117	0.0276957	-0.00148406	457534	0.94376
AGA_rc	0.0440717	0.0456485	-0.00157678	456372	0.952184
A_16	0.216527	0.215481	0.00104602	457446	0.955739
UAC_rc	0.0312594	0.0296025	0.00165689	457321	0.966537
RDK_AUCA	0.742806	0.734069	0.00873634	456725	0.971678
RDK_GGUA	0.551146	0.532372	0.018774	456761	0.973056
RDK_UAA	1.7891	1.96446	-0.175366	456712	0.97877
RDK_AUAC	0.465289	0.518105	-0.0528165	456908	0.991808
UGU_rc	0.0367877	0.0372243	-0.000436523	456908	0.994815
AAA_rc	0.0455321	0.048125	-0.00259288	457017	0.995849
A_19	0.203975	0.203975	0	456968	1
A_26	0.00104602	0.00104602	0	456968	1
X_17	0.00104602	0.00104602	0	456968	1
X_18	0.0125523	0.0125523	0	456968	1
X_19	0.0240586	0.0240586	0	456968	1
X_20	0.0502092	0.0502092	0	456968	1
X_21	0.0951883	0.0951883	0	456968	1
X_22	0.26046	0.26046	0	456968	1
X_23	0.781381	0.781381	0	456968	1
X_24	0.946653	0.946653	0	456968	1
X_25	0.981172	0.981172	0	456968	1
X_26	0.997908	0.997908	0	456968	1
C_26	0	0	0	456968	1
X_1	0	0	0	456968	1
X_10	0	0	0	456968	1
X_11	0	0	0	456968	1
X_12	0	0	0	456968	1
X_13	0	0	0	456968	1
X_14	0	0	0	456968	1
X_15	0	0	0	456968	1
X_16	0	0	0	456968	1
X_2	0	0	0	456968	1
X_3	0	0	0	456968	1
X_4	0	0	0	456968	1
X_5	0	0	0	456968	1
X_6	0	0	0	456968	1
X_7	0	0	0	456968	1
X_8	0	0	0	456968	1
X_9	0	0	0	456968	1
