## Supplementary Table S1 for "Prediction of exosomal miRNA-based biomarkers for liquid biopsy"

### Sheet: Sheet1
Supplementary Table S1: Results for composition-based features, binary features, structure-based features, LLM embeddings, and LLM models (here, tr = training set, and val - validation set, OHE - One Hot Encoding)
Composition-based Features
CDK-1 = (composition of nucleotides, k-mer = 1)
model	Threshold	TP_tr	FP_tr	TN_tr	FN_tr	Sens_tr	Spec_tr	FPR_tr	Accuracy_tr	AUC_tr	MCC_tr	TP_val	FP_val	TN_val	FN_val	Sens_val	Spec_val	FPR_val	Accuracy_val	AUC_val	MCC_val
DT	0.5	424	344	414	347	54.994	54.617	45.383	54.807	0.565	0.096	102	97	101	83	55.135	51.01	48.99	53.003	0.556	0.061
RF	0.51	421	332	426	350	54.604	56.201	43.799	55.396	0.585	0.108	104	92	106	81	56.216	53.535	46.465	54.83	0.556	0.097
LR	0.5	426	343	415	345	55.253	54.749	45.251	55.003	0.544	0.1	105	94	104	80	56.757	52.525	47.475	54.569	0.544	0.093
XGB	0.51	402	328	430	369	52.14	56.728	43.272	54.415	0.57	0.089	117	108	90	68	63.243	45.455	54.545	54.047	0.577	0.088
KN	0.5	443	355	403	328	57.458	53.166	46.834	55.33	0.582	0.106	113	111	87	72	61.081	43.939	56.061	52.219	0.55	0.051
GNB	0.51	427	352	406	344	55.383	53.562	46.438	54.48	0.533	0.089	102	100	98	83	55.135	49.495	50.505	52.219	0.537	0.046
SVC	0.51	415	308	450	356	53.826	59.367	40.633	56.573	0.581	0.132	103	89	109	82	55.676	55.051	44.949	55.352	0.583	0.107
ET	0.5	422	317	441	349	54.734	58.179	41.821	56.442	0.589	0.129	107	92	106	78	57.838	53.535	46.465	55.614	0.563	0.114
CDK-2 = (composition of nucleotides, k-mer = 2)
model	Threshold	TP_tr	FP_tr	TN_tr	FN_tr	Sens_tr	Spec_tr	FPR_tr	Accuracy_tr	AUC_tr	MCC_tr	TP_val	FP_val	TN_val	FN_val	Sens_val	Spec_val	FPR_val	Accuracy_val	AUC_val	MCC_val
DT	0.49	418	353	405	353	54.215	53.43	46.57	53.826	0.561	0.076	121	118	80	64	65.405	40.404	59.596	52.48	0.541	0.06
RF	0.51	442	334	424	329	57.328	55.937	44.063	56.638	0.592	0.133	114	104	94	71	61.622	47.475	52.525	54.308	0.596	0.092
LR	0.5	408	371	387	363	52.918	51.055	48.945	51.995	0.537	0.04	114	97	101	71	61.622	51.01	48.99	56.136	0.561	0.127
XGB	0.52	427	319	439	344	55.383	57.916	42.084	56.638	0.587	0.133	109	103	95	76	58.919	47.98	52.02	53.264	0.562	0.069
KN	0.5	447	329	429	324	57.977	56.596	43.404	57.292	0.585	0.146	116	96	102	69	62.703	51.515	48.485	56.919	0.599	0.143
GNB	0.51	391	348	410	380	50.713	54.09	45.91	52.387	0.544	0.048	110	106	92	75	59.459	46.465	53.535	52.742	0.572	0.06
SVC	0.5	595	581	177	176	77.173	23.351	76.649	50.491	0.495	0.006	185	198	0	0	100	0	100	48.303	0.5	0
ET	0.5	441	349	409	330	57.198	53.958	46.042	55.592	0.583	0.112	124	106	92	61	67.027	46.465	53.535	56.397	0.592	0.138
				440
CDK-3 = (composition of nucleotides, k-mer = 3)
model	Threshold	TP_tr	FP_tr	TN_tr	FN_tr	Sens_tr	Spec_tr	FPR_tr	Accuracy_tr	AUC_tr	MCC_tr	TP_val	FP_val	TN_val	FN_val	Sens_val	Spec_val	FPR_val	Accuracy_val	AUC_val	MCC_val
DT	0.49	425	342	416	346	55.123	54.881	45.119	55.003	0.572	0.1	98	95	103	87	52.973	52.02	47.98	52.48	0.558	0.05
RF	0.51	454	324	434	317	58.885	57.256	42.744	58.077	0.626	0.161	112	80	118	73	60.541	59.596	40.404	60.052	0.629	0.201
LR	0.5	451	326	432	320	58.495	56.992	43.008	57.75	0.596	0.155	101	94	104	84	54.595	52.525	47.475	53.525	0.561	0.071
XGB	0.51	446	326	432	325	57.847	56.992	43.008	57.423	0.606	0.148	106	77	121	79	57.297	61.111	38.889	59.269	0.62	0.184
KN	0.49	459	306	452	312	59.533	59.631	40.369	59.581	0.63	0.192	113	83	115	72	61.081	58.081	41.919	59.53	0.63	0.192
GNB	0.37	438	328	430	333	56.809	56.728	43.272	56.769	0.584	0.135	102	99	99	83	55.135	50	50	52.48	0.56	0.051
SVC	0.51	440	290	468	331	57.069	61.741	38.259	59.385	0.628	0.188	105	84	114	80	56.757	57.576	42.424	57.18	0.611	0.143
ET	0.5	468	308	450	303	60.7	59.367	40.633	60.039	0.638	0.201	112	90	108	73	60.541	54.545	45.455	57.441	0.619	0.151
CDK-4 = (composition of nucleotides, k-mer = 4)
model	Threshold	TP_tr	FP_tr	TN_tr	FN_tr	Sens_tr	Spec_tr	FPR_tr	Accuracy_tr	AUC_tr	MCC_tr	TP_val	FP_val	TN_val	FN_val	Sens_val	Spec_val	FPR_val	Accuracy_val	AUC_val	MCC_val
DT	0.5	398	335	423	373	51.621	55.805	44.195	53.695	0.537	0.074	79	74	124	106	42.703	62.626	37.374	53.003	0.541	0.054
RF	0.5	455	306	452	316	59.014	59.631	40.369	59.32	0.626	0.186	113	88	110	72	61.081	55.556	44.444	58.225	0.634	0.166
LR	0.5	443	312	446	328	57.458	58.839	41.161	58.143	0.605	0.163	110	85	113	75	59.459	57.071	42.929	58.225	0.607	0.165
XGB	0.51	444	313	445	327	57.588	58.707	41.293	58.143	0.612	0.163	117	89	109	68	63.243	55.051	44.949	59.008	0.628	0.183
KN	0.49	465	335	423	306	60.311	55.805	44.195	58.077	0.615	0.161	117	90	108	68	63.243	54.545	45.455	58.747	0.632	0.178
GNB	0.03	442	318	440	329	57.328	58.047	41.953	57.685	0.604	0.154	96	85	113	89	51.892	57.071	42.929	54.569	0.564	0.09
SVC	0.51	439	293	465	332	56.939	61.346	38.654	59.124	0.622	0.183	113	79	119	72	61.081	60.101	39.899	60.574	0.63	0.212
ET	0.5	454	300	458	317	58.885	60.422	39.578	59.647	0.629	0.193	103	83	115	82	55.676	58.081	41.919	56.919	0.611	0.138
RDK-1 = (composition of nucleotides in reverse complementary sequence, k-mer = 1)
model	Threshold	TP_tr	FP_tr	TN_tr	FN_tr	Sens_tr	Spec_tr	FPR_tr	Accuracy_tr	AUC_tr	MCC_tr	TP_val	FP_val	TN_val	FN_val	Sens_val	Spec_val	FPR_val	Accuracy_val	AUC_val	MCC_val
DT	0.51	408	371	387	363	52.918	51.055	48.945	51.995	0.527	0.04	117	120	78	68	63.243	39.394	60.606	50.914	0.516	0.027
RF	0.5	408	375	383	363	52.918	50.528	49.472	51.733	0.528	0.034	108	110	88	77	58.378	44.444	55.556	51.175	0.515	0.028
LR	0.5	339	345	413	432	43.969	54.485	45.515	49.182	0.497	-0.016	91	86	112	94	49.189	56.566	43.434	53.003	0.526	0.058
XGB	0.5	427	386	372	344	55.383	49.077	50.923	52.256	0.528	0.045	105	117	81	80	56.757	40.909	59.091	48.564	0.506	-0.024
KN	0.51	400	349	409	371	51.881	53.958	46.042	52.91	0.521	0.058	102	108	90	83	55.135	45.455	54.545	50.131	0.506	0.006
GNB	0.51	315	347	411	456	40.856	54.222	45.778	47.482	0.488	-0.05	107	103	95	78	57.838	47.98	52.02	52.742	0.514	0.058
SVC	0.51	423	348	410	348	54.864	54.09	45.91	54.48	0.549	0.09	106	102	96	79	57.297	48.485	51.515	52.742	0.533	0.058
ET	0.5	399	357	401	372	51.751	52.902	47.098	52.322	0.534	0.047	105	106	92	80	56.757	46.465	53.535	51.436	0.516	0.032
RDK-2 = (composition of nucleotides in reverse complementary sequence, k-mer = 2)
model	Threshold	TP_tr	FP_tr	TN_tr	FN_tr	Sens_tr	Spec_tr	FPR_tr	Accuracy_tr	AUC_tr	MCC_tr	TP_val	FP_val	TN_val	FN_val	Sens_val	Spec_val	FPR_val	Accuracy_val	AUC_val	MCC_val
DT	0.49	438	334	424	333	56.809	55.937	44.063	56.377	0.567	0.127	116	96	102	69	62.703	51.515	48.485	56.919	0.6	0.143
RF	0.49	443	338	420	328	57.458	55.409	44.591	56.442	0.593	0.129	110	101	97	75	59.459	48.99	51.01	54.047	0.603	0.085
LR	0.49	440	366	392	331	57.069	51.715	48.285	54.415	0.557	0.088	109	104	94	76	58.919	47.475	52.525	53.003	0.582	0.064
XGB	0.49	445	329	429	326	57.717	56.596	43.404	57.162	0.593	0.143	112	95	103	73	60.541	52.02	47.98	56.136	0.588	0.126
KN	0.48	442	324	434	329	57.328	57.256	42.744	57.292	0.602	0.146	112	89	109	73	60.541	55.051	44.949	57.702	0.605	0.156
GNB	0.46	435	339	419	336	56.42	55.277	44.723	55.853	0.578	0.117	106	89	109	79	57.297	55.051	44.949	56.136	0.601	0.123
SVC	0.5	448	329	429	323	58.106	56.596	43.404	57.358	0.609	0.147	121	85	113	64	65.405	57.071	42.929	61.097	0.639	0.225
ET	0.49	445	334	424	326	57.717	55.937	44.063	56.835	0.604	0.137	114	96	102	71	61.622	51.515	48.485	56.397	0.611	0.132
RDK-3 = (composition of nucleotides in reverse complementary sequence, k-mer = 3)
model	Threshold	TP_tr	FP_tr	TN_tr	FN_tr	Sens_tr	Spec_tr	FPR_tr	Accuracy_tr	AUC_tr	MCC_tr	TP_val	FP_val	TN_val	FN_val	Sens_val	Spec_val	FPR_val	Accuracy_val	AUC_val	MCC_val
DT	0.5	407	364	394	364	52.789	51.979	48.021	52.387	0.542	0.048	95	84	114	90	51.351	57.576	42.424	54.569	0.537	0.089
RF	0.51	451	299	459	320	58.495	60.554	39.446	59.516	0.632	0.191	112	76	122	73	60.541	61.616	38.384	61.097	0.654	0.221
LR	0.5	418	351	407	353	54.215	53.694	46.306	53.957	0.576	0.079	106	89	109	79	57.297	55.051	44.949	56.136	0.588	0.123
XGB	0.51	454	319	439	317	58.885	57.916	42.084	58.404	0.616	0.168	106	88	110	79	57.297	55.556	44.444	56.397	0.602	0.128
KN	0.5	449	312	446	322	58.236	58.839	41.161	58.535	0.623	0.171	121	82	116	64	65.405	58.586	41.414	61.88	0.639	0.24
GNB	0.42	436	338	420	335	56.55	55.409	44.591	55.984	0.571	0.12	105	92	106	80	56.757	53.535	46.465	55.091	0.586	0.103
SVC	0.5	469	329	429	302	60.83	56.596	43.404	58.731	0.627	0.174	124	85	113	61	67.027	57.071	42.929	61.88	0.642	0.242
ET	0.5	469	320	438	302	60.83	57.784	42.216	59.32	0.63	0.186	115	82	116	70	62.162	58.586	41.414	60.313	0.663	0.207
RDK-4 = (composition of nucleotides in reverse complementary sequence, k-mer = 4)
model	Threshold	TP_tr	FP_tr	TN_tr	FN_tr	Sens_tr	Spec_tr	FPR_tr	Accuracy_tr	AUC_tr	MCC_tr	TP_val	FP_val	TN_val	FN_val	Sens_val	Spec_val	FPR_val	Accuracy_val	AUC_val	MCC_val
DT	0.49	395	321	437	376	51.232	57.652	42.348	54.415	0.552	0.089	84	69	129	101	45.405	65.152	34.848	55.614	0.54	0.108
RF	0.5	453	307	451	318	58.755	59.499	40.501	59.124	0.631	0.183	108	86	112	77	58.378	56.566	43.434	57.441	0.636	0.149
LR	0.5	422	320	438	349	54.734	57.784	42.216	56.246	0.585	0.125	106	83	115	79	57.297	58.081	41.919	57.702	0.611	0.154
XGB	0.49	430	343	415	341	55.772	54.749	45.251	55.265	0.593	0.105	115	101	97	70	62.162	48.99	51.01	55.352	0.584	0.112
KN	0.49	457	330	428	314	59.274	56.464	43.536	57.881	0.62	0.157	121	91	107	64	65.405	54.04	45.96	59.53	0.649	0.195
GNB	0.11	433	330	428	338	56.161	56.464	43.536	56.311	0.595	0.126	100	90	108	85	54.054	54.545	45.455	54.308	0.571	0.086
SVC	0.48	467	451	307	304	60.571	40.501	59.499	50.621	0.504	0.011	185	198	0	0	100	0	100	48.303	0.358	0
ET	0.5	467	314	444	304	60.571	58.575	41.425	59.581	0.636	0.191	119	89	109	66	64.324	55.051	44.949	59.53	0.643	0.194
RDK-3 + RDK-4
model	Threshold	TP_tr	FP_tr	TN_tr	FN_tr	Sens_tr	Spec_tr	FPR_tr	Accuracy_tr	AUC_tr	MCC_tr	TP_val	FP_val	TN_val	FN_val	Sens_val	Spec_val	FPR_val	Accuracy_val	AUC_val	MCC_val
DT	0.53	423	385	373	348	54.864	49.208	50.792	52.06	0.529	0.041	109	95	103	76	58.919	52.02	47.98	55.352	0.559	0.11
RF	0.5	454	326	432	317	58.885	56.992	43.008	57.946	0.627	0.159	114	72	126	71	61.622	63.636	36.364	62.663	0.677	0.253
LR	0.5	440	329	429	331	57.069	56.596	43.404	56.835	0.596	0.137	104	79	119	81	56.216	60.101	39.899	58.225	0.602	0.163
XGB	0.5	451	328	430	320	58.495	56.728	43.272	57.619	0.601	0.152	108	82	116	77	58.378	58.586	41.414	58.486	0.62	0.17
KN	0.48	465	322	436	306	60.311	57.52	42.48	58.927	0.624	0.178	121	92	106	64	65.405	53.535	46.465	59.269	0.644	0.191
GNB	0.08	431	330	428	340	55.901	56.464	43.536	56.181	0.594	0.124	98	89	109	87	52.973	55.051	44.949	54.047	0.568	0.08
SVC	0.49	309	315	443	462	40.078	58.443	41.557	49.182	0.485	-0.015	185	198	0	0	100	0	100	48.303	0.36	0
ET	0.5	460	308	450	311	59.663	59.367	40.633	59.516	0.639	0.19	116	81	117	69	62.703	59.091	40.909	60.836	0.662	0.218
SC-PDNC (Serial correlation pseudo dinucleotide composition)
model	Threshold	TP_tr	FP_tr	TN_tr	FN_tr	Sens_tr	Spec_tr	FPR_tr	Accuracy_tr	AUC_tr	MCC_tr	TP_val	FP_val	TN_val	FN_val	Sens_val	Spec_val	FPR_val	Accuracy_val	AUC_val	MCC_val
DT	0.49	422	350	408	349	54.734	53.826	46.174	54.284	0.57	0.086	92	93	105	93	49.73	53.03	46.97	51.436	0.524	0.028
RF	0.51	451	293	465	320	58.495	61.346	38.654	59.908	0.631	0.198	110	89	109	75	59.459	55.051	44.949	57.18	0.602	0.145
LR	0.5	430	333	425	341	55.772	56.069	43.931	55.919	0.573	0.118	103	94	104	82	55.676	52.525	47.475	54.047	0.562	0.082
XGB	0.5	442	326	432	329	57.328	56.992	43.008	57.162	0.599	0.143	112	81	117	73	60.541	59.091	40.909	59.791	0.61	0.196
KN	0.49	443	308	450	328	57.458	59.367	40.633	58.404	0.622	0.168	113	90	108	72	61.081	54.545	45.455	57.702	0.601	0.156
GNB	0.49	435	333	425	336	56.42	56.069	43.931	56.246	0.58	0.125	110	96	102	75	59.459	51.515	48.485	55.352	0.573	0.11
SVC	0.51	214	227	531	557	27.756	70.053	29.947	48.725	0.511	-0.024	0	0	198	185	0	100	0	51.697	0.448	0
ET	0.5	451	306	452	320	58.495	59.631	40.369	59.058	0.632	0.181	116	92	106	69	62.703	53.535	46.465	57.963	0.598	0.163
Entropy
model	Threshold	TP_tr	FP_tr	TN_tr	FN_tr	Sens_tr	Spec_tr	FPR_tr	Accuracy_tr	AUC_tr	MCC_tr	TP_val	FP_val	TN_val	FN_val	Sens_val	Spec_val	FPR_val	Accuracy_val	AUC_val	MCC_val
DT	0.5	429	328	430	342	55.642	56.728	43.272	56.181	0.567	0.124	96	77	121	89	51.892	61.111	38.889	56.658	0.558	0.131
RF	0.49	434	337	421	337	56.291	55.541	44.459	55.919	0.577	0.118	104	89	109	81	56.216	55.051	44.949	55.614	0.555	0.113
LR	0.5	525	451	307	246	68.093	40.501	59.499	54.415	0.546	0.089	105	98	100	80	56.757	50.505	49.495	53.525	0.522	0.073
XGB	0.5	433	330	428	338	56.161	56.464	43.536	56.311	0.59	0.126	118	103	95	67	63.784	47.98	52.02	55.614	0.585	0.119
KN	0.5	444	351	407	327	57.588	53.694	46.306	55.657	0.586	0.113	109	102	96	76	58.919	48.485	51.515	53.525	0.58	0.074
GNB	0.48	430	369	389	341	55.772	51.319	48.681	53.564	0.542	0.071	71	67	131	114	38.378	66.162	33.838	52.742	0.53	0.047
SVC	0.5	598	583	175	173	77.562	23.087	76.913	50.556	0.497	0.008	185	198	0	0	100	0	100	48.303	0.5	0
ET	0.5	451	306	452	320	58.495	59.631	40.369	59.058	0.632	0.181	116	92	106	69	62.703	53.535	46.465	57.963	0.598	0.163
PC_PDNC (parallel correlation pseudo dinucleotide composition)
model	Threshold	TP_tr	FP_tr	TN_tr	FN_tr	Sens_tr	Spec_tr	FPR_tr	Accuracy_tr	AUC_tr	MCC_tr	TP_val	FP_val	TN_val	FN_val	Sens_val	Spec_val	FPR_val	Accuracy_val	AUC_val	MCC_val
DT	0.47	420	342	416	351	54.475	54.881	45.119	54.676	0.556	0.094	108	106	92	77	58.378	46.465	53.535	52.219	0.531	0.049
RF	0.5	430	337	421	341	55.772	55.541	44.459	55.657	0.599	0.113	110	88	110	75	59.459	55.556	44.444	57.441	0.584	0.15
LR	0.5	442	316	442	329	57.328	58.311	41.689	57.816	0.588	0.156	98	98	100	87	52.973	50.505	49.495	51.697	0.539	0.035
XGB	0.5	429	346	412	342	55.642	54.354	45.646	55.003	0.577	0.1	106	95	103	79	57.297	52.02	47.98	54.569	0.564	0.093
KN	0.49	448	307	451	323	58.106	59.499	40.501	58.797	0.618	0.176	110	92	106	75	59.459	53.535	46.465	56.397	0.606	0.13
GNB	0.47	437	333	425	334	56.68	56.069	43.931	56.377	0.577	0.127	105	96	102	80	56.757	51.515	48.485	54.047	0.563	0.083
SVC	0.51	349	281	477	422	45.266	62.929	37.071	54.022	0.549	0.083	89	85	113	96	48.108	57.071	42.929	52.742	0.555	0.052
ET	0.5	450	317	441	321	58.366	58.179	41.821	58.273	0.613	0.165	107	94	104	78	57.838	52.525	47.475	55.091	0.578	0.104
DAC (Dinucleotide based auto correlation)
model	Threshold	TP_tr	FP_tr	TN_tr	FN_tr	Sens_tr	Spec_tr	FPR_tr	Accuracy_tr	AUC_tr	MCC_tr	TP_val	FP_val	TN_val	FN_val	Sens_val	Spec_val	FPR_val	Accuracy_val	AUC_val	MCC_val
DT	0.5	425	347	411	346	55.123	54.222	45.778	54.676	0.558	0.093	67	65	133	118	36.216	67.172	32.828	52.219	0.536	0.036
RF	0.5	445	326	432	326	57.717	56.992	43.008	57.358	0.617	0.147	100	98	100	85	54.054	50.505	49.495	52.219	0.564	0.046
LR	0.5	427	339	419	344	55.383	55.277	44.723	55.33	0.567	0.107	106	90	108	79	57.297	54.545	45.455	55.875	0.577	0.118
XGB	0.5	430	333	425	341	55.772	56.069	43.931	55.919	0.581	0.118	96	91	107	89	51.892	54.04	45.96	53.003	0.541	0.059
KN	0.51	389	346	412	382	50.454	54.354	45.646	52.387	0.548	0.048	90	102	96	95	48.649	48.485	51.515	48.564	0.512	-0.029
GNB	0.34	402	361	397	369	52.14	52.375	47.625	52.256	0.549	0.045	98	90	108	87	52.973	54.545	45.455	53.786	0.549	0.075
SVC	0.51	356	316	442	415	46.174	58.311	41.689	52.191	0.527	0.045	83	61	137	102	44.865	69.192	30.808	57.441	0.597	0.145
ET	0.5	428	310	448	343	55.512	59.103	40.897	57.292	0.622	0.146	99	97	101	86	53.514	51.01	48.99	52.219	0.553	0.045
PDNC (Pseudo dinucleotide composition)
model	Threshold	TP_tr	FP_tr	TN_tr	FN_tr	Sens_tr	Spec_tr	FPR_tr	Accuracy_tr	AUC_tr	MCC_tr	TP_val	FP_val	TN_val	FN_val	Sens_val	Spec_val	FPR_val	Accuracy_val	AUC_val	MCC_val
DT	0.51	412	340	418	359	53.437	55.145	44.855	54.284	0.537	0.086	113	100	98	72	61.081	49.495	50.505	55.091	0.54	0.106
RF	0.51	440	312	446	331	57.069	58.839	41.161	57.946	0.614	0.159	113	88	110	72	61.081	55.556	44.444	58.225	0.599	0.166
LR	0.5	449	346	412	322	58.236	54.354	45.646	56.311	0.574	0.126	103	93	105	82	55.676	53.03	46.97	54.308	0.56	0.087
XGB	0.49	443	327	431	328	57.458	56.86	43.14	57.162	0.592	0.143	108	95	103	77	58.378	52.02	47.98	55.091	0.574	0.104
KN	0.49	454	304	454	317	58.885	59.894	40.106	59.385	0.623	0.188	119	89	109	66	64.324	55.051	44.949	59.53	0.594	0.194
GNB	0.49	437	332	426	334	56.68	56.201	43.799	56.442	0.578	0.129	109	100	98	76	58.919	49.495	50.505	54.047	0.568	0.084
SVC	0.5	412	400	358	359	53.437	47.23	52.77	50.36	0.502	0.007	0	0	198	185	0	100	0	51.697	0.447	0
ET	0.5	452	313	445	319	58.625	58.707	41.293	58.666	0.625	0.173	115	97	101	70	62.162	51.01	48.99	56.397	0.58	0.132
DCC ( Dinucleotide based cross correlation)
model	Threshold	TP_tr	FP_tr	TN_tr	FN_tr	Sens_tr	Spec_tr	FPR_tr	Accuracy_tr	AUC_tr	MCC_tr	TP_val	FP_val	TN_val	FN_val	Sens_val	Spec_val	FPR_val	Accuracy_val	AUC_val	MCC_val
DT	0.47	410	366	392	361	53.178	51.715	48.285	52.453	0.536	0.049	95	87	111	90	51.351	56.061	43.939	53.786	0.53	0.074
RF	0.5	457	322	436	314	59.274	57.52	42.48	58.404	0.645	0.168	107	97	101	78	57.838	51.01	48.99	54.308	0.562	0.089
LR	0.49	456	316	442	315	59.144	58.311	41.689	58.731	0.616	0.175	118	90	108	67	63.784	54.545	45.455	59.008	0.603	0.184
XGB	0.51	457	305	453	314	59.274	59.763	40.237	59.516	0.635	0.19	101	81	117	84	54.595	59.091	40.909	56.919	0.6	0.137
KN	0.51	431	324	434	340	55.901	57.256	42.744	56.573	0.593	0.132	99	99	99	86	53.514	50	50	51.697	0.529	0.035
GNB	0.02	448	323	435	323	58.106	57.388	42.612	57.75	0.59	0.155	108	108	90	77	58.378	45.455	54.545	51.697	0.529	0.039
SVC	0.51	428	308	450	343	55.512	59.367	40.633	57.423	0.606	0.149	100	88	110	85	54.054	55.556	44.444	54.83	0.556	0.096
ET	0.5	458	298	460	313	59.403	60.686	39.314	60.039	0.634	0.201	113	97	101	72	61.081	51.01	48.99	55.875	0.569	0.121
DACC (Dinucleotide based auto cross correlation)
model	Threshold	TP_tr	FP_tr	TN_tr	FN_tr	Sens_tr	Spec_tr	FPR_tr	Accuracy_tr	AUC_tr	MCC_tr	TP_val	FP_val	TN_val	FN_val	Sens_val	Spec_val	FPR_val	Accuracy_val	AUC_val	MCC_val
DT	0.48	417	352	406	354	54.086	53.562	46.438	53.826	0.544	0.076	96	104	94	89	51.892	47.475	52.525	49.608	0.488	-0.006
RF	0.5	478	318	440	293	61.997	58.047	41.953	60.039	0.646	0.201	106	91	107	79	57.297	54.04	45.96	55.614	0.568	0.113
LR	0.5	453	318	440	318	58.755	58.047	41.953	58.404	0.622	0.168	121	92	106	64	65.405	53.535	46.465	59.269	0.626	0.191
XGB	0.5	454	309	449	317	58.885	59.235	40.765	59.058	0.634	0.181	103	90	108	82	55.676	54.545	45.455	55.091	0.584	0.102
KN	0.51	452	342	416	319	58.625	54.881	45.119	56.769	0.606	0.135	107	100	98	78	57.838	49.495	50.505	53.525	0.541	0.074
GNB	0.02	436	315	443	335	56.55	58.443	41.557	57.489	0.59	0.15	103	105	93	82	55.676	46.97	53.03	51.175	0.532	0.027
SVC	0.51	433	289	469	338	56.161	61.873	38.127	58.993	0.632	0.181	109	90	108	76	58.919	54.545	45.455	56.658	0.568	0.135
ET	0.5	448	306	452	323	58.106	59.631	40.369	58.862	0.634	0.177	107	86	112	78	57.838	56.566	43.434	57.18	0.575	0.144
TFIDF (1,1)
Model	Threshold	TP_tr	FP_tr	TN_tr	FN_tr	Sensitivity_tr	Specificity_tr	FPR_tr	Accuracy_tr	AUC_tr	MCC_tr	TP_val	FP_val	TN_val	FN_val	Sensitivity_val	Specificity_val	FPR_val	Accuracy_val	AUC_val	MCC_val
LogisticRegression	0.51	412	331	427	359	53.4371	56.3325	43.6675	54.8725	0.539703	0.0977306	106	93	105	79	57.2973	53.0303	46.9697	55.0914	0.552484	0.103296
SVC	0.5	435	333	425	336	56.4202	56.0686	43.9314	56.2459	0.575532	0.124885	115	102	96	70	62.1622	48.4848	51.5152	55.0914	0.592356	0.107365
KNeighborsClassifier	0.41	421	365	393	350	54.6044	51.847	48.153	53.2374	0.536496	0.0645369	102	81	117	83	55.1351	59.0909	40.9091	57.1802	0.587224	0.142319
DecisionTreeClassifier	0.51	366	355	403	405	47.4708	53.1662	46.8338	50.2943	0.494791	0.00638055	83	81	117	102	44.8649	59.0909	40.9091	52.2193	0.523123	0.039949
RandomForestClassifier	0.51	408	356	402	363	52.9183	53.0343	46.9657	52.9758	0.539972	0.0595237	92	86	112	93	49.7297	56.5657	43.4343	53.2637	0.545509	0.0630745
GaussianNB	0.51	414	340	418	357	53.6965	55.1451	44.8549	54.4147	0.534446	0.0884213	103	92	106	82	55.6757	53.5354	46.4646	54.5692	0.54858	0.0920726
XGBClassifier	0.52	403	356	402	368	52.2698	53.0343	46.9657	52.6488	0.539246	0.0530403	95	88	110	90	51.3514	55.5556	44.4444	53.5248	0.550505	0.0690974
ExtraTreesClassifier	0.51	385	330	428	386	49.9351	56.4644	43.5356	53.172	0.0641275	0.54265	90	82	116	95	48.6486	58.5859	41.4141	53.7859	0.54237	0.0726812
TFIDF (1,2)
Model	Threshold	TP_tr	FP_tr	TN_tr	FN_tr	Sensitivity_tr	Specificity_tr	FPR_tr	Accuracy_tr	AUC_tr	MCC_tr	TP_val	FP_val	TN_val	FN_val	Sensitivity_val	Specificity_val	FPR_val	Accuracy_val	AUC_val	MCC_val
LogisticRegression	0.51	404	323	435	367	52.3995	57.3879	42.6121	54.8725	0.569579	0.0979879	100	91	107	85	54.0541	54.0404	45.9596	54.047	0.570489	0.0808982
SVC	0.51	434	293	465	337	56.2905	61.3456	38.6544	58.7966	0.618894	0.176568	111	88	110	74	60	55.5556	44.4444	57.7023	0.616721	0.155585
KNeighborsClassifier	0.41	423	314	444	348	54.8638	58.5752	41.4248	56.7037	0.591725	0.134472	108	102	96	77	58.3784	48.4848	51.5152	53.2637	0.567295	0.0689151
DecisionTreeClassifier	0.01	411	356	402	360	53.3074	53.0343	46.9657	53.172	0.531708	0.063415	97	95	103	88	52.4324	52.0202	47.9798	52.2193	0.522263	0.0445008
RandomForestClassifier	0.5	448	326	432	323	58.1064	56.9921	43.0079	57.554	0.608906	0.150991	117	98	100	68	63.2432	50.5051	49.4949	56.658	0.606538	0.13845
GaussianNB	0.51	420	329	429	351	54.4747	56.5963	43.4037	55.5265	0.574823	0.110729	106	95	103	79	57.2973	52.0202	47.9798	54.5692	0.577041	0.0932361
XGBClassifier	0.5	422	338	420	349	54.7341	55.409	44.591	55.0687	0.578991	0.101429	119	97	101	66	64.3243	51.0101	48.9899	57.4413	0.598089	0.154526
ExtraTreesClassifier	0.51	457	321	437	314	59.2737	57.6517	42.3483	58.4696	0.169274	0.624694	111	97	101	74	60	51.0101	48.9899	55.3525	0.591851	0.110448
TFIDF (1,3)
Model	Threshold	TP_tr	FP_tr	TN_tr	FN_tr	Sensitivity_tr	Specificity_tr	FPR_tr	Accuracy_tr	AUC_tr	MCC_tr	TP_val	FP_val	TN_val	FN_val	Sensitivity_val	Specificity_val	FPR_val	Accuracy_val	AUC_val	MCC_val
LogisticRegression	0.51	423	327	431	348	54.8638	56.8602	43.1398	55.8535	0.593606	0.117257	96	93	105	89	51.8919	53.0303	46.9697	52.4804	0.565493	0.0491978
SVC	0.51	446	288	470	325	57.847	62.0053	37.9947	59.9084	0.634695	0.198673	113	77	121	72	61.0811	61.1111	38.8889	61.0966	0.633743	0.221801
KNeighborsClassifier	0.41	439	308	450	332	56.939	59.3668	40.6332	58.1426	0.602072	0.163095	132	82	116	53	71.3514	58.5859	41.4141	64.752	0.655897	0.301286
DecisionTreeClassifier	0.01	430	345	413	341	55.7717	54.4855	45.5145	55.1341	0.551286	0.102578	100	82	116	85	54.0541	58.5859	41.4141	56.3969	0.5632	0.126482
RandomForestClassifier	0.52	442	301	457	329	57.3281	60.2902	39.7098	58.7966	0.623995	0.176247	106	75	123	79	57.2973	62.1212	37.8788	59.7911	0.631818	0.194366
GaussianNB	0.46	438	328	430	333	56.8093	56.7282	43.2718	56.7691	0.587576	0.135371	97	96	102	88	52.4324	51.5152	48.4848	51.9582	0.564128	0.0394543
XGBClassifier	0.51	441	322	436	330	57.1984	57.5198	42.4802	57.3578	0.605147	0.147177	115	90	108	70	62.1622	54.5455	45.4545	58.2245	0.610811	0.167396
ExtraTreesClassifier	0.51	465	304	454	306	60.3113	59.8945	40.1055	60.1046	0.202054	0.634796	105	73	125	80	56.7568	63.1313	36.8687	60.0522	0.638234	0.199262
TFIDF (1,4)
Model	Threshold	TP_tr	FP_tr	TN_tr	FN_tr	Sensitivity_tr	Specificity_tr	FPR_tr	Accuracy_tr	AUC_tr	MCC_tr	TP_val	FP_val	TN_val	FN_val	Sensitivity_val	Specificity_val	FPR_val	Accuracy_val	AUC_val	MCC_val
LogisticRegression	0.51	441	315	443	330	57.1984	58.4433	41.5567	57.8156	0.610637	0.156421	112	80	118	73	60.5405	59.596	40.404	60.0522	0.606197	0.20125
SVC	0.5	477	318	440	294	61.8677	58.0475	41.9525	59.9738	0.640709	0.199303	119	87	111	66	64.3243	56.0606	43.9394	60.0522	0.637729	0.204318
KNeighborsClassifier	0.41	438	329	429	333	56.8093	56.5963	43.4037	56.7037	0.603749	0.134052	119	91	107	66	64.3243	54.0404	45.9596	59.0078	0.621622	0.184404
DecisionTreeClassifier	0.01	403	350	408	368	52.2698	53.8259	46.1741	53.0412	0.530478	0.0609611	105	107	91	80	56.7568	45.9596	54.0404	51.1749	0.513582	0.0273048
RandomForestClassifier	0.51	457	325	433	314	59.2737	57.124	42.876	58.208	0.631409	0.164014	112	91	107	73	60.5405	54.0404	45.9596	57.1802	0.628569	0.145989
GaussianNB	0.09	445	318	440	326	57.7173	58.0475	41.9525	57.881	0.604074	0.157642	104	88	110	81	56.2162	55.5556	44.4444	55.8747	0.581641	0.11765
XGBClassifier	0.54	432	328	430	339	56.0311	56.7282	43.2718	56.3767	0.601003	0.127591	104	89	109	81	56.2162	55.0505	44.9495	55.6136	0.606388	0.112606
ExtraTreesClassifier	0.51	451	306	452	320	58.4955	59.6306	40.3694	59.0582	0.181263	0.632956	103	79	119	82	55.6757	60.101	39.899	57.9634	0.636746	0.15787
TFIDF (1,5)
Model	Threshold	TP_tr	FP_tr	TN_tr	FN_tr	Sensitivity_tr	Specificity_tr	FPR_tr	Accuracy_tr	AUC_tr	MCC_tr	TP_val	FP_val	TN_val	FN_val	Sensitivity_val	Specificity_val	FPR_val	Accuracy_val	AUC_val	MCC_val
LogisticRegression	0.51	446	302	456	325	57.847	60.1583	39.8417	58.9928	0.618025	0.180088	106	78	120	79	57.2973	60.6061	39.3939	59.0078	0.612695	0.179068
SVC	0.5	480	324	434	291	62.2568	57.2559	42.7441	59.7776	0.630594	0.195381	112	90	108	73	60.5405	54.5455	45.4545	57.4413	0.634466	0.151
KNeighborsClassifier	0.41	454	331	427	317	58.8846	56.3325	43.6675	57.6194	0.602109	0.152219	123	95	103	62	66.4865	52.0202	47.9798	59.0078	0.627423	0.186757
DecisionTreeClassifier	0.01	451	355	403	320	58.4955	53.1662	46.8338	55.8535	0.558308	0.116785	101	97	101	84	54.5946	51.0101	48.9899	52.7415	0.528023	0.056047
RandomForestClassifier	0.51	448	311	447	323	58.1064	58.971	41.029	58.535	0.630727	0.170772	117	81	117	68	63.2432	59.0909	40.9091	61.0966	0.648771	0.223342
GaussianNB	0.01	260	168	590	511	33.7224	77.8364	22.1636	55.5919	0.58817	0.128724	58	48	150	127	31.3514	75.7576	24.2424	54.3081	0.592165	0.0794017
XGBClassifier	0.51	446	326	432	325	57.847	56.9921	43.0079	57.4232	0.602726	0.148392	119	98	100	66	64.3243	50.5051	49.4949	57.1802	0.630986	0.14954
ExtraTreesClassifier	0.5	454	301	457	317	58.8846	60.2902	39.7098	59.5814	0.191756	0.617023	110	85	113	75	59.4595	57.0707	42.9293	58.2245	0.628078	0.165234
TFIDF (1,6)
Model	Threshold	TP_tr	FP_tr	TN_tr	FN_tr	Sensitivity_tr	Specificity_tr	FPR_tr	Accuracy_tr	AUC_tr	MCC_tr	TP_val	FP_val	TN_val	FN_val	Sensitivity_val	Specificity_val	FPR_val	Accuracy_val	AUC_val	MCC_val
LogisticRegression	0.51	442	298	460	329	57.3281	60.686	39.314	58.9928	0.619608	0.180228	105	79	119	80	56.7568	60.101	39.899	58.4856	0.620038	0.16861
SVC	0.5	482	331	427	289	62.5162	56.3325	43.6675	59.4506	0.625349	0.18886	115	86	112	70	62.1622	56.5657	43.4343	59.2689	0.635545	0.187401
KNeighborsClassifier	0.41	456	343	415	315	59.144	54.7493	45.2507	56.9653	0.590007	0.13907	118	91	107	67	63.7838	54.0404	45.9596	58.7467	0.612968	0.178888
DecisionTreeClassifier	0.01	426	350	408	345	55.2529	53.8259	46.1741	54.5455	0.545394	0.0907947	113	88	110	72	61.0811	55.5556	44.4444	58.2245	0.583183	0.166475
RandomForestClassifier	0.51	446	299	459	325	57.847	60.5541	39.4459	59.189	0.626983	0.184064	109	86	112	76	58.9189	56.5657	43.4343	57.7023	0.628856	0.154782
GaussianNB	0.01	383	315	443	388	49.6757	58.4433	41.5567	54.0222	0.539373	0.0814961	83	74	124	102	44.8649	62.6263	37.3737	54.047	0.550532	0.0761135
XGBClassifier	0.52	447	327	431	324	57.9767	56.8602	43.1398	57.4232	0.60318	0.148374	110	86	112	75	59.4595	56.5657	43.4343	57.9634	0.61709	0.160203
ExtraTreesClassifier	0.5	453	323	435	318	58.7549	57.3879	42.6121	58.0772	0.16144	0.610904	115	87	111	70	62.1622	56.0606	43.9394	59.0078	0.632815	0.182397
TFIDF (1,7)
Model	Threshold	TP_tr	FP_tr	TN_tr	FN_tr	Sensitivity_tr	Specificity_tr	FPR_tr	Accuracy_tr	AUC_tr	MCC_tr	TP_val	FP_val	TN_val	FN_val	Sensitivity_val	Specificity_val	FPR_val	Accuracy_val	AUC_val	MCC_val
LogisticRegression	0.5	474	320	438	297	61.4786	57.7836	42.2164	59.6468	0.623309	0.192759	112	84	114	73	60.5405	57.5758	42.4242	59.0078	0.629511	0.181109
SVC	0.5	474	312	446	297	61.4786	58.8391	41.1609	60.17	0.626899	0.20325	114	82	116	71	61.6216	58.5859	41.4141	60.0522	0.645318	0.202014
KNeighborsClassifier	0.41	458	346	412	313	59.4034	54.3536	45.6464	56.8999	0.592743	0.137748	127	86	112	58	68.6486	56.5657	43.4343	62.4021	0.625184	0.253601
DecisionTreeClassifier	0.01	431	353	405	340	55.9014	53.4301	46.5699	54.6763	0.546658	0.0933421	108	100	98	77	58.3784	49.4949	50.5051	53.7859	0.539367	0.0789816
RandomForestClassifier	0.51	456	308	450	315	59.144	59.3668	40.6332	59.2544	0.628965	0.185101	109	82	116	76	58.9189	58.5859	41.4141	58.7467	0.627901	0.174948
GaussianNB	0.01	423	355	403	348	54.8638	53.1662	46.8338	54.0222	0.54015	0.08031	108	92	106	77	58.3784	53.5354	46.4646	55.8747	0.558518	0.119186
XGBClassifier	0.52	444	325	433	327	57.5875	57.124	42.876	57.3578	0.597146	0.147113	108	82	116	77	58.3784	58.5859	41.4141	58.4856	0.603767	0.16955
ExtraTreesClassifier	0.5	444	321	437	327	57.5875	57.6517	42.3483	57.6194	0.152387	0.610142	112	89	109	73	60.5405	55.0505	44.9495	57.7023	0.633675	0.156013
TFIDF RC - 1,1
Model	Threshold	TP_tr	FP_tr	TN_tr	FN_tr	Sensitivity_tr	Specificity_tr	FPR_tr	Accuracy_tr	AUC_tr	MCC_tr	TP_val	FP_val	TN_val	FN_val	Sensitivity_val	Specificity_val	FPR_val	Accuracy_val	AUC_val	MCC_val
LogisticRegression	0.51	412	331	427	359	53.4371	56.3325	43.6675	54.8725	0.539703	0.0977306	106	93	105	79	57.2973	53.0303	46.9697	55.0914	0.552484	0.103296
SVC	0.5	435	333	425	336	56.4202	56.0686	43.9314	56.2459	0.575532	0.124885	115	102	96	70	62.1622	48.4848	51.5152	55.0914	0.592356	0.107365
KNeighborsClassifier	0.41	421	365	393	350	54.6044	51.847	48.153	53.2374	0.536496	0.0645369	102	81	117	83	55.1351	59.0909	40.9091	57.1802	0.586514	0.142319
DecisionTreeClassifier	0.51	370	356	402	401	47.9896	53.0343	46.9657	50.4905	0.498177	0.0102519	77	79	119	108	41.6216	60.101	39.899	51.1749	0.51178	0.0175201
RandomForestClassifier	0.51	412	355	403	359	53.4371	53.1662	46.8338	53.3028	0.539835	0.0660312	90	88	110	95	48.6486	55.5556	44.4444	52.2193	0.548512	0.0421226
GaussianNB	0.51	414	340	418	357	53.6965	55.1451	44.8549	54.4147	0.534446	0.0884213	103	92	106	82	55.6757	53.5354	46.4646	54.5692	0.54858	0.0920726
XGBClassifier	0.5	415	351	407	356	53.8262	53.6939	46.3061	53.7606	0.544133	0.0751987	101	96	102	84	54.5946	51.5152	48.4848	53.0026	0.549713	0.0610875
ExtraTreesClassifier	0.51	379	333	425	392	49.1569	56.0686	43.9314	52.5834	0.0523772	0.540051	88	78	120	97	47.5676	60.6061	39.3939	54.3081	0.548007	0.0824232
TFIDF RC - 1,2
Model	Threshold	TP_tr	FP_tr	TN_tr	FN_tr	Sensitivity_tr	Specificity_tr	FPR_tr	Accuracy_tr	AUC_tr	MCC_tr	TP_val	FP_val	TN_val	FN_val	Sensitivity_val	Specificity_val	FPR_val	Accuracy_val	AUC_val	MCC_val
LogisticRegression	0.51	404	323	435	367	52.3995	57.3879	42.6121	54.8725	0.569579	0.0979879	100	91	107	85	54.0541	54.0404	45.9596	54.047	0.570489	0.0808982
SVC	0.51	434	293	465	337	56.2905	61.3456	38.6544	58.7966	0.618894	0.176568	111	88	110	74	60	55.5556	44.4444	57.7023	0.616721	0.155585
KNeighborsClassifier	0.41	423	314	444	348	54.8638	58.5752	41.4248	56.7037	0.591725	0.134472	108	102	96	77	58.3784	48.4848	51.5152	53.2637	0.567295	0.0689151
DecisionTreeClassifier	0.01	406	355	403	365	52.6589	53.1662	46.8338	52.9104	0.529126	0.0582496	101	97	101	84	54.5946	51.0101	48.9899	52.7415	0.528023	0.056047
RandomForestClassifier	0.51	447	325	433	324	57.9767	57.124	42.876	57.554	0.613222	0.151008	116	93	105	69	62.7027	53.0303	46.9697	57.7023	0.61668	0.1579
GaussianNB	0.51	420	329	429	351	54.4747	56.5963	43.4037	55.5265	0.574823	0.110729	106	95	103	79	57.2973	52.0202	47.9798	54.5692	0.577041	0.0932361
XGBClassifier	0.49	429	337	421	342	55.642	55.5409	44.4591	55.5919	0.591486	0.111825	115	95	103	70	62.1622	52.0202	47.9798	56.9191	0.610756	0.142408
ExtraTreesClassifier	0.51	452	325	433	319	58.6252	57.124	42.876	57.881	0.157507	0.617717	118	90	108	67	63.7838	54.5455	45.4545	59.0078	0.623028	0.183871
TFIDF RC - 1,3
Model	Threshold	TP_tr	FP_tr	TN_tr	FN_tr	Sensitivity_tr	Specificity_tr	FPR_tr	Accuracy_tr	AUC_tr	MCC_tr	TP_val	FP_val	TN_val	FN_val	Sensitivity_val	Specificity_val	FPR_val	Accuracy_val	AUC_val	MCC_val
LogisticRegression	0.51	423	327	431	348	54.8638	56.8602	43.1398	55.8535	0.593606	0.117257	96	93	105	89	51.8919	53.0303	46.9697	52.4804	0.565493	0.0491978
SVC	0.51	446	288	470	325	57.847	62.0053	37.9947	59.9084	0.634695	0.198673	113	77	121	72	61.0811	61.1111	38.8889	61.0966	0.633743	0.221801
KNeighborsClassifier	0.41	439	308	450	332	56.939	59.3668	40.6332	58.1426	0.602072	0.163095	132	82	116	53	71.3514	58.5859	41.4141	64.752	0.655897	0.301286
DecisionTreeClassifier	0.01	426	339	419	345	55.2529	55.277	44.723	55.2649	0.55265	0.105296	97	79	119	88	52.4324	60.101	39.899	56.3969	0.562667	0.125675
RandomForestClassifier	0.51	459	320	438	312	59.5331	57.7836	42.2164	58.6658	0.621925	0.173192	118	86	112	67	63.7838	56.5657	43.4343	60.0522	0.632269	0.203812
GaussianNB	0.46	438	328	430	333	56.8093	56.7282	43.2718	56.7691	0.587576	0.135371	97	96	102	88	52.4324	51.5152	48.4848	51.9582	0.564128	0.0394543
XGBClassifier	0.51	453	314	444	318	58.7549	58.5752	41.4248	58.6658	0.605471	0.173295	116	93	105	69	62.7027	53.0303	46.9697	57.7023	0.620393	0.1579
ExtraTreesClassifier	0.51	475	288	470	296	61.6083	62.0053	37.9947	61.8051	0.236128	0.651673	109	82	116	76	58.9189	58.5859	41.4141	58.7467	0.628979	0.174948
TFIDF RC - 1,4
Model	Threshold	TP_tr	FP_tr	TN_tr	FN_tr	Sensitivity_tr	Specificity_tr	FPR_tr	Accuracy_tr	AUC_tr	MCC_tr	TP_val	FP_val	TN_val	FN_val	Sensitivity_val	Specificity_val	FPR_val	Accuracy_val	AUC_val	MCC_val
LogisticRegression	0.51	441	315	443	330	57.1984	58.4433	41.5567	57.8156	0.610637	0.156421	112	80	118	73	60.5405	59.596	40.404	60.0522	0.606197	0.20125
SVC	0.5	477	318	440	294	61.8677	58.0475	41.9525	59.9738	0.640709	0.199303	119	87	111	66	64.3243	56.0606	43.9394	60.0522	0.637729	0.204318
KNeighborsClassifier	0.41	438	329	429	333	56.8093	56.5963	43.4037	56.7037	0.603749	0.134052	119	91	107	66	64.3243	54.0404	45.9596	59.0078	0.621622	0.184404
DecisionTreeClassifier	0.01	405	357	401	366	52.5292	52.9024	47.0976	52.7142	0.527158	0.0543139	101	109	89	84	54.5946	44.9495	55.0505	49.6084	0.49772	-0.00457789
RandomForestClassifier	0.51	452	304	454	319	58.6252	59.8945	40.1055	59.2544	0.62926	0.185201	120	82	116	65	64.8649	58.5859	41.4141	61.6188	0.648103	0.234725
GaussianNB	0.09	445	318	440	326	57.7173	58.0475	41.9525	57.881	0.604074	0.157642	104	88	110	81	56.2162	55.5556	44.4444	55.8747	0.581641	0.11765
XGBClassifier	0.51	439	323	435	332	56.939	57.3879	42.6121	57.1615	0.608587	0.143265	117	88	110	68	63.2432	55.5556	44.4444	59.2689	0.637456	0.188348
ExtraTreesClassifier	0.5	459	322	436	312	59.5331	57.5198	42.4802	58.535	0.170562	0.619563	111	94	104	74	60	52.5253	47.4747	56.1358	0.619383	0.125493
TFIDF RC - 1,5
Model	Threshold	TP_tr	FP_tr	TN_tr	FN_tr	Sensitivity_tr	Specificity_tr	FPR_tr	Accuracy_tr	AUC_tr	MCC_tr	TP_val	FP_val	TN_val	FN_val	Sensitivity_val	Specificity_val	FPR_val	Accuracy_val	AUC_val	MCC_val
LogisticRegression	0.51	446	302	456	325	57.847	60.1583	39.8417	58.9928	0.618025	0.180088	106	78	120	79	57.2973	60.6061	39.3939	59.0078	0.612695	0.179068
SVC	0.5	480	324	434	291	62.2568	57.2559	42.7441	59.7776	0.630594	0.195381	112	90	108	73	60.5405	54.5455	45.4545	57.4413	0.634466	0.151
KNeighborsClassifier	0.41	454	331	427	317	58.8846	56.3325	43.6675	57.6194	0.602109	0.152219	123	95	103	62	66.4865	52.0202	47.9798	59.0078	0.627423	0.186757
DecisionTreeClassifier	0.01	436	360	398	335	56.5499	52.5066	47.4934	54.5455	0.545283	0.090639	111	97	101	74	60	51.0101	48.9899	55.3525	0.555051	0.110448
RandomForestClassifier	0.51	448	309	449	323	58.1064	59.2348	40.7652	58.6658	0.626869	0.173414	113	82	116	72	61.0811	58.5859	41.4141	59.7911	0.635121	0.196589
GaussianNB	0.01	260	168	590	511	33.7224	77.8364	22.1636	55.5919	0.58817	0.128724	58	48	150	127	31.3514	75.7576	24.2424	54.3081	0.592165	0.0794017
XGBClassifier	0.51	432	327	431	339	56.0311	56.8602	43.1398	56.4421	0.594384	0.128912	113	93	105	72	61.0811	53.0303	46.9697	56.9191	0.621021	0.141439
ExtraTreesClassifier	0.5	459	314	444	312	59.5331	58.5752	41.4248	59.0582	0.181087	0.626311	109	86	112	76	58.9189	56.5657	43.4343	57.7023	0.629511	0.154782
TFIDF RC - 1,6
Model	Threshold	TP_tr	FP_tr	TN_tr	FN_tr	Sensitivity_tr	Specificity_tr	FPR_tr	Accuracy_tr	AUC_tr	MCC_tr	TP_val	FP_val	TN_val	FN_val	Sensitivity_val	Specificity_val	FPR_val	Accuracy_val	AUC_val	MCC_val
LogisticRegression	0.51	442	298	460	329	57.3281	60.686	39.314	58.9928	0.619608	0.180228	105	79	119	80	56.7568	60.101	39.899	58.4856	0.620038	0.16861
SVC	0.5	482	331	427	289	62.5162	56.3325	43.6675	59.4506	0.625349	0.18886	115	86	112	70	62.1622	56.5657	43.4343	59.2689	0.635545	0.187401
KNeighborsClassifier	0.41	456	343	415	315	59.144	54.7493	45.2507	56.9653	0.590007	0.13907	118	91	107	67	63.7838	54.0404	45.9596	58.7467	0.612968	0.178888
DecisionTreeClassifier	0.01	449	367	391	322	58.2361	51.5831	48.4169	54.9379	0.549096	0.0984117	108	87	111	77	58.3784	56.0606	43.9394	57.1802	0.572195	0.144331
RandomForestClassifier	0.51	465	308	450	306	60.3113	59.3668	40.6332	59.843	0.633297	0.196785	118	87	111	67	63.7838	56.0606	43.9394	59.7911	0.645509	0.198824
GaussianNB	0.01	383	315	443	388	49.6757	58.4433	41.5567	54.0222	0.539373	0.0814961	83	74	124	102	44.8649	62.6263	37.3737	54.047	0.550532	0.0761135
XGBClassifier	0.51	447	322	436	324	57.9767	57.5198	42.4802	57.7502	0.608965	0.154962	118	95	103	67	63.7838	52.0202	47.9798	57.7023	0.63044	0.158954
ExtraTreesClassifier	0.51	438	314	444	333	56.8093	58.5752	41.4248	57.6848	0.15386	0.605707	113	84	114	72	61.0811	57.5758	42.4242	59.2689	0.632528	0.186538
TFIDF RC - 1,7
Model	Threshold	TP_tr	FP_tr	TN_tr	FN_tr	Sensitivity_tr	Specificity_tr	FPR_tr	Accuracy_tr	AUC_tr	MCC_tr	TP_val	FP_val	TN_val	FN_val	Sensitivity_val	Specificity_val	FPR_val	Accuracy_val	AUC_val	MCC_val
LogisticRegression	0.5	474	320	438	297	61.4786	57.7836	42.2164	59.6468	0.623309	0.192759	112	84	114	73	60.5405	57.5758	42.4242	59.0078	0.629511	0.181109
SVC	0.5	474	312	446	297	61.4786	58.8391	41.1609	60.17	0.626899	0.20325	114	82	116	71	61.6216	58.5859	41.4141	60.0522	0.645318	0.202014
KNeighborsClassifier	0.41	458	346	412	313	59.4034	54.3536	45.6464	56.8999	0.592743	0.137748	127	86	112	58	68.6486	56.5657	43.4343	62.4021	0.625184	0.253601
DecisionTreeClassifier	0.01	416	354	404	355	53.9559	53.2982	46.7018	53.6298	0.53627	0.0725398	107	107	91	78	57.8378	45.9596	54.0404	51.6971	0.518987	0.0382172
RandomForestClassifier	0.51	447	308	450	324	57.9767	59.3668	40.6332	58.6658	0.625213	0.173441	119	88	110	66	64.3243	55.5556	44.4444	59.7911	0.64039	0.199338
GaussianNB	0.01	423	355	403	348	54.8638	53.1662	46.8338	54.0222	0.54015	0.08031	108	92	106	77	58.3784	53.5354	46.4646	55.8747	0.558518	0.119186
XGBClassifier	0.53	438	321	437	333	56.8093	57.6517	42.3483	57.2269	0.602392	0.144609	101	86	112	84	54.5946	56.5657	43.4343	55.6136	0.592083	0.111569
ExtraTreesClassifier	0.5	440	316	442	331	57.0687	58.3113	41.6887	57.6848	0.153805	0.604992	105	90	108	80	56.7568	54.5455	45.4545	55.6136	0.623819	0.112976
Binary Features
OHE - mononucleotides (Padding with X)
model	Threshold	TP_tr	FP_tr	TN_tr	FN_tr	Sens_tr	Spec_tr	FPR_tr	Accuracy_tr	AUC_tr	MCC_tr	TP_te	FP_te	TN_te	FN_te	Sens_te	Spec_te	FPR_te	Accuracy_te	AUC_te	MCC_te
DT	0.51	417	345	413	354	54.086	54.485	45.515	54.284	0.553	0.086	108	93	105	77	58.378	53.03	46.97	55.614	0.571	0.114
RF	0.5	475	306	452	296	61.608	59.631	40.369	60.628	0.64	0.212	109	72	126	76	58.919	63.636	36.364	61.358	0.634	0.226
LR	0.5	424	346	412	347	54.994	54.354	45.646	54.676	0.578	0.093	97	79	119	88	52.432	60.101	39.899	56.397	0.56	0.126
XGB	0.5	441	325	433	330	57.198	57.124	42.876	57.162	0.614	0.143	105	95	103	80	56.757	52.02	47.98	54.308	0.571	0.088
KN	0.51	428	305	453	343	55.512	59.763	40.237	57.619	0.613	0.153	109	79	119	76	58.919	60.101	39.899	59.53	0.614	0.19
GNB	0.84	385	383	375	386	49.935	49.472	50.528	49.706	0.489	-0.006	65	51	147	120	35.135	74.242	25.758	55.352	0.555	0.102
SVC	0.5	458	296	462	313	59.403	60.95	39.05	60.17	0.634	0.204	113	75	123	72	61.081	62.121	37.879	61.619	0.642	0.232
ET	0.5	435	307	451	336	56.42	59.499	40.501	57.946	0.628	0.159	108	68	130	77	58.378	65.657	34.343	62.141	0.633	0.241
OHE Dinucleotide (Padding with X)
model	Threshold	TP_tr	FP_tr	TN_tr	FN_tr	Sens_tr	Spec_tr	FPR_tr	Accuracy_tr	AUC_tr	MCC_tr	TP_te	FP_te	TN_te	FN_te	Sens_te	Spec_te	FPR_te	Accuracy_te	AUC_te	MCC_te
DT	0.53	427	353	405	344	55.383	53.43	46.57	54.415	0.563	0.088	78	70	128	107	42.162	64.646	35.354	53.786	0.545	0.07
RF	0.5	450	288	470	321	58.366	62.005	37.995	60.17	0.643	0.204	108	84	114	77	58.378	57.576	42.424	57.963	0.625	0.159
LR	0.49	446	312	446	325	57.847	58.839	41.161	58.339	0.609	0.167	92	99	99	93	49.73	50	50	49.869	0.527	-0.003
XGB	0.5	453	306	452	318	58.755	59.631	40.369	59.189	0.628	0.184	100	86	112	85	54.054	56.566	43.434	55.352	0.581	0.106
KN	0.5	472	335	423	299	61.219	55.805	44.195	58.535	0.607	0.17	115	93	105	70	62.162	53.03	46.97	57.441	0.62	0.152
GNB	0.99	486	385	373	285	63.035	49.208	50.792	56.181	0.562	0.124	139	145	53	46	75.135	26.768	73.232	50.131	0.566	0.022
SVC	0.49	459	299	459	312	59.533	60.554	39.446	60.039	0.64	0.201	113	81	117	72	61.081	59.091	40.909	60.052	0.634	0.202
ET	0.5	461	307	451	310	59.792	59.499	40.501	59.647	0.634	0.193	94	88	110	91	50.811	55.556	44.444	53.264	0.585	0.064
OHE Trinucleotide (Padding with X)
model	Threshold	TP_tr	FP_tr	TN_tr	FN_tr	Sens_tr	Spec_tr	FPR_tr	Accuracy_tr	AUC_tr	MCC_tr	TP_te	FP_te	TN_te	FN_te	Sens_te	Spec_te	FPR_te	Accuracy_te	AUC_te	MCC_te
DT	0.51	411	351	407	360	53.307	53.694	46.306	53.499	0.547	0.07	84	64	134	101	45.405	67.677	32.323	56.919	0.585	0.134
RF	0.5	468	313	445	303	60.7	58.707	41.293	59.712	0.625	0.194	117	85	113	68	63.243	57.071	42.929	60.052	0.634	0.203
LR	0.5	452	310	448	319	58.625	59.103	40.897	58.862	0.621	0.177	106	79	119	79	57.297	60.101	39.899	58.747	0.601	0.174
XGB	0.5	442	330	428	329	57.328	56.464	43.536	56.9	0.592	0.138	107	97	101	78	57.838	51.01	48.99	54.308	0.572	0.089
KN	0.51	415	311	447	356	53.826	58.971	41.029	56.377	0.603	0.128	96	70	128	89	51.892	64.646	35.354	58.486	0.622	0.167
GNB	1	470	349	409	301	60.96	53.958	46.042	57.489	0.58	0.15	83	66	132	102	44.865	66.667	33.333	56.136	0.541	0.118
SVC	0.49	457	307	451	314	59.274	59.499	40.501	59.385	0.63	0.188	116	75	123	69	62.703	62.121	37.879	62.402	0.644	0.248
ET	0.5	436	340	418	335	56.55	55.145	44.855	55.853	0.602	0.117	110	83	115	75	59.459	58.081	41.919	58.747	0.617	0.175
OHE Mononucleotides + Dinucleotides + Trinucleotides (Padding with X)
model	Threshold	TP_tr	FP_tr	TN_tr	FN_tr	Sens_tr	Spec_tr	FPR_tr	Accuracy_tr	AUC_tr	MCC_tr	TP_te	FP_te	TN_te	FN_te	Sens_te	Spec_te	FPR_te	Accuracy_te	AUC_te	MCC_te
DT	0.46	414	353	405	357	53.696	53.43	46.57	53.564	0.547	0.071	106	98	100	79	57.297	50.505	49.495	53.786	0.551	0.078
RF	0.5	454	302	456	317	58.885	60.158	39.842	59.516	0.639	0.19	110	84	114	75	59.459	57.576	42.424	58.486	0.635	0.17
LR	0.51	447	317	441	324	57.977	58.179	41.821	58.077	0.607	0.162	92	85	113	93	49.73	57.071	42.929	53.525	0.54	0.068
XGB	0.5	454	311	447	317	58.885	58.971	41.029	58.927	0.623	0.179	105	87	111	80	56.757	56.061	43.939	56.397	0.585	0.128
KN	0.5	465	335	423	306	60.311	55.805	44.195	58.077	0.609	0.161	110	87	111	75	59.459	56.061	43.939	57.702	0.617	0.155
GNB	1	475	357	401	296	61.608	52.902	47.098	57.292	0.577	0.146	87	79	119	98	47.027	60.101	39.899	53.786	0.53	0.072
SVC	0.5	567	532	226	204	73.541	29.815	70.185	51.864	0.523	0.037	185	198	0	0	100	0	100	48.303	0.5	0
ET	0.5	441	307	451	330	57.198	59.499	40.501	58.339	0.629	0.167	107	74	124	78	57.838	62.626	37.374	60.313	0.632	0.205
DNA Bert embeddings
model	Threshold	TP_tr	FP_tr	TN_tr	FN_tr	Sens_tr	Spec_tr	FPR_tr	Accuracy_tr	AUC_tr	MCC_tr	TP_val	FP_val	TN_val	FN_val	Sens_val	Spec_val	FPR_val	Accuracy_val	AUC_val	MCC_val
DT	0.48	377	391	367	394	48.898	48.417	51.583	48.659	0.493	-0.027	98	97	101	87	52.973	51.01	48.99	51.958	0.537	0.04
RF	0.5	442	368	390	329	57.328	51.451	48.549	54.415	0.558	0.088	118	97	101	67	63.784	51.01	48.99	57.18	0.598	0.149
LR	0.51	421	332	426	350	54.604	56.201	43.799	55.396	0.57	0.108	97	91	107	88	52.432	54.04	45.96	53.264	0.54	0.065
XGB	0.51	411	352	406	360	53.307	53.562	46.438	53.434	0.538	0.069	100	88	110	85	54.054	55.556	44.444	54.83	0.55	0.096
KN	0.48	421	369	389	350	54.604	51.319	48.681	52.976	0.549	0.059	102	94	104	83	55.135	52.525	47.475	53.786	0.557	0.077
GNB	0.41	408	356	402	363	52.918	53.034	46.966	52.976	0.535	0.06	105	88	110	80	56.757	55.556	44.444	56.136	0.566	0.123
SVC	0.51	395	314	444	376	51.232	58.575	41.425	54.872	0.566	0.098	96	90	108	89	51.892	54.545	45.455	53.264	0.564	0.064
ET	0.51	392	330	428	379	50.843	56.464	43.536	53.63	0.554	0.073	95	77	121	90	51.351	61.111	38.889	56.397	0.556	0.125
BERT-base-uncased Finetuned - embeddings
model	Threshold	TP_tr	FP_tr	TN_tr	FN_tr	Sens_tr	Spec_tr	FPR_tr	Accuracy_tr	AUC_tr	MCC_tr	TP_val	FP_val	TN_val	FN_val	Sens_val	Spec_val	FPR_val	Accuracy_val	AUC_val	MCC_val
DT	0.49	401	355	403	370	52.01	53.166	46.834	52.583	0.544	0.052	84	70	128	101	45.405	64.646	35.354	55.352	0.56	0.102
RF	0.51	423	312	446	348	54.864	58.839	41.161	56.835	0.582	0.137	114	101	97	71	61.622	48.99	51.01	55.091	0.565	0.107
LR	0.5	443	332	426	328	57.458	56.201	43.799	56.835	0.593	0.137	107	95	103	78	57.838	52.02	47.98	54.83	0.557	0.099
XGB	0.51	429	339	419	342	55.642	55.277	44.723	55.461	0.567	0.109	106	104	94	79	57.297	47.475	52.525	52.219	0.53	0.048
KN	0.52	423	356	402	348	54.864	53.034	46.966	53.957	0.557	0.079	108	110	88	77	58.378	44.444	55.556	51.175	0.516	0.028
GNB	0.57	411	353	405	360	53.307	53.43	46.57	53.368	0.548	0.067	111	98	100	74	60	50.505	49.495	55.091	0.564	0.105
SVC	0.51	417	314	444	354	54.086	58.575	41.425	56.311	0.588	0.127	108	99	99	77	58.378	50	50	54.047	0.549	0.084
ET	0.5	444	359	399	327	57.588	52.639	47.361	55.134	0.571	0.102	119	102	96	66	64.324	48.485	51.515	56.136	0.553	0.13
Structure features
RNAfold structural features (Padding with X)
Model	Threshold	TP_tr	FP_tr	TN_tr	FN_tr	Sens_tr	Spec_tr	FPR_tr	Accuracy_tr	AUC_tr	MCC_tr	TP_te	FP_te	TN_te	FN_te	Sens_te	Spec_te	FPR_te	Accuracy_te	AUC_te	MCC_te
DT	0.49	383	391	367	388	49.676	48.417	51.583	49.052	0.497	-0.019	100	107	91	85	54.054	45.96	54.04	49.869	0.496	0
RF	0.49	387	374	384	384	50.195	50.66	49.34	50.425	0.507	0.009	107	98	100	78	57.838	50.505	49.495	54.047	0.535	0.084
LR	0.5	353	317	441	418	45.785	58.179	41.821	51.929	0.523	0.04	87	70	128	98	47.027	64.646	35.354	56.136	0.558	0.119
XGB	0.51	389	346	412	382	50.454	54.354	45.646	52.387	0.532	0.048	100	86	112	85	54.054	56.566	43.434	55.352	0.537	0.106
KN	0.51	362	352	406	409	46.952	53.562	46.438	50.229	0.502	0.005	95	87	111	90	51.351	56.061	43.939	53.786	0.542	0.074
GNB	0.47	393	345	413	378	50.973	54.485	45.515	52.714	0.53	0.055	78	68	130	107	42.162	65.657	34.343	54.308	0.547	0.08
SVC	0.51	143	138	620	628	18.547	81.794	18.206	49.902	0.515	0.004	0	0	198	185	0	100	0	51.697	0.499	0
ET	0.49	405	384	374	366	52.529	49.34	50.66	50.948	0.513	0.019	103	101	97	82	55.676	48.99	51.01	52.219	0.541	0.047
miRNA structure images - RNAfold	Threshold	TP_tr	FP_tr	TN_tr	FN_tr	Sens_tr	Spec_tr	FPR_tr	Accuracy_tr	AUC_tr	MCC_tr	TP_te	FP_te	TN_te	FN_te	Sens_te	Spec_te	FPR_te	Accuracy_te	AUC_te	MCC_te
CNN	0.48	371	373	385	400	0.481193	0.507916	0.492084	0.494441	0.502758	-0.0108947	93	90	108	92	0.502703	0.545455	0.454545	0.524804	0.551297	0.048177
ResNet	0.48	390	374	384	381	0.505837	0.506596	0.493404	0.506213	0.504254	0.0124324	94	95	103	91	0.508108	0.520202	0.479798	0.51436	0.553535	0.0282962
DL Results
model	Threshold	TP_tr	FP_tr	TN_tr	FN_tr	Sens_tr	Spec_tr	FPR_tr	Accuracy_tr	AUC_tr	MCC_tr	TP_te	FP_te	TN_te	FN_te	Sens_te	Spec_te	FPR_te	Accuracy_te	AUC_te	MCC_te
CNN - Sequence	0.57	621	147	611	150	80.5447	80.6069	19.3931	80.5755	0.6115	0.199137	105	83	115	80	56.7568	58.0808	41.9192	57.4413	0.621308	0.148315
LLM results
DNABert Finetuned	Threshold	TP_te	FP_te	TN_te	FN_te	Sens_te	Spec_te	FPR_te	Accuracy_te	AUC_te	MCC_te
	0.5	0	0	198	184	0	1	0	0.518325	0.53512	0
BERT-base-uncased Finetuned	Threshold	TP_te	FP_te	TN_te	FN_te	Sens_te	Spec_te	FPR_te	Accuracy_te	AUC_te	MCC_te
	0.47	120	99	99	65	0.648649	0.5	0.5	0.571802	0.608327	0.150119
