## Supplementary Table S3 for "Prediction of exosomal miRNA-based biomarkers for liquid biopsy"

### Sheet: Sheet1
Supplementary Table S3: Results for feature importance of the best features extracted using Extra Tree Model (here, RDK_ stand for composition for reverse complementary strand features; Features like A_1, A_2,.. Stand for OHE features; and features like A_rc, T_rc,.. Stand for TFIDF features for reverse complementary strand for k-mer range (1,3))
Feature	Importance
G_4	0.00581187
AC_rc	0.00505434
UC_rc	0.0050512
UCU_rc	0.00489616
C_1	0.00475205
GGA_rc	0.00454274
CA_rc	0.00450543
RDK_CAC	0.00446877
RDK_CAG	0.00439409
U_21	0.00436983
U_rc	0.00432667
GGC_rc	0.00428143
A_21	0.00427718
G_12	0.00425297
A_13	0.00421233
GUC_rc	0.00420536
C_19	0.00419302
G_15	0.00416182
RDK_AGG	0.00415888
AG_rc	0.00411415
RDK_CCA	0.00407846
CCC_rc	0.00404099
U_18	0.00403927
RDK_GCA	0.0040308
RDK_GCCA	0.0040212
G_20	0.00400638
A_rc	0.00399365
A_1	0.00399172
GC_rc	0.00396389
CU_rc	0.00395602
CUC_rc	0.00395187
G_11	0.00394647
RDK_CAGG	0.00393949
A_12	0.00388907
RDK_CUGC	0.00388859
G_rc	0.00387447
G_2	0.00386101
RDK_AGA	0.0038502
U_11	0.00384095
GA_rc	0.00383716
RDK_AGGG	0.00380984
C_12	0.00379948
CAG_rc	0.00379573
UU_rc	0.00376958
C_10	0.00376357
RDK_AGGC	0.00375953
G_19	0.00375706
CCU_rc	0.00373869
G_17	0.00373743
A_7	0.00372421
A_2	0.00371118
C_4	0.0037041
CG_rc	0.00369689
RDK_ACU	0.00369146
AGG_rc	0.0036679
G_22	0.00365574
U_1	0.00364039
C_8	0.00363721
GG_rc	0.00362573
RDK_CUC	0.00362383
RDK_GAC	0.00362093
RDK_GCC	0.00361277
UCC_rc	0.0036032
U_22	0.00359829
G_21	0.00359712
RDK_AAG	0.00359444
UG_rc	0.00358597
RDK_CAA	0.00357447
CUG_rc	0.00357377
AU_rc	0.00357341
GCA_rc	0.003563
A_3	0.0035623
CC_rc	0.00354723
AA_rc	0.00354497
U_13	0.00352525
RDK_GCAC	0.00352306
G_13	0.00349591
U_15	0.00349181
RDK_AAA	0.00348523
G_10	0.00347195
RDK_CCC	0.00346897
U_5	0.00344603
RDK_AGUG	0.00344138
RDK_UCA	0.00344112
U_4	0.00343859
GU_rc	0.00341759
C_21	0.00341623
ACC_rc	0.0034129
A_11	0.00341207
A_10	0.00341059
RDK_GUA	0.00340754
U_3	0.00340367
G_14	0.00340207
C_15	0.00339731
RDK_AGC	0.00339492
C_5	0.00338976
RDK_ACC	0.00338953
C_16	0.00338596
RDK_UAA	0.00335937
C_rc	0.00334598
G_5	0.00334583
GCU_rc	0.00333948
U_9	0.00333871
U_14	0.00331285
U_10	0.00330965
C_9	0.00330667
A_22	0.00330643
C_3	0.00330278
U_16	0.00330264
U_8	0.00328383
G_9	0.00328128
A_4	0.00328034
G_6	0.00327323
C_14	0.00326994
RDK_ACUG	0.00326929
ACU_rc	0.00326242
G_7	0.0032546
CAA_rc	0.00325071
RDK_AGCA	0.00323614
C_7	0.00323447
RDK_CCAG	0.00323279
RDK_CCCA	0.00322593
AAC_rc	0.00321902
G_16	0.00321676
RDK_ACAG	0.00321387
RDK_CUCA	0.00321354
U_12	0.00321291
X_22	0.00320974
RDK_AAAG	0.00320845
RDK_CAGA	0.00320505
C_6	0.00319445
RDK_CUGA	0.00319096
G_18	0.00319047
UGA_rc	0.00318941
RDK_AAU	0.00318448
RDK_CUCC	0.00317946
U_19	0.00317805
A_20	0.00317313
UA_rc	0.00317157
RDK_AAGG	0.00316682
RDK_AAC	0.00315752
RDK_GGA	0.00315631
RDK_AUG	0.00315252
GCC_rc	0.00314855
CAC_rc	0.0031366
A_6	0.00313525
G_3	0.0031244
RDK_GGCA	0.00312434
A_17	0.00310757
A_18	0.00310532
RDK_CACC	0.0030994
RDK_GAA	0.00309304
UCA_rc	0.00308027
C_22	0.00307748
UGC_rc	0.00307345
U_7	0.00307198
G_8	0.0030653
C_11	0.00306085
U_2	0.0030566
RDK_ACA	0.00305537
CCA_rc	0.00304126
UUU_rc	0.00303845
UGG_rc	0.00303544
GAC_rc	0.00303058
RDK_GUGA	0.00302649
AGU_rc	0.00300615
A_5	0.00300501
RDK_AAGC	0.00300301
CUU_rc	0.0029909
C_2	0.00298127
ACA_rc	0.00298038
C_20	0.00297295
RDK_GGGA	0.00297184
RDK_AAGA	0.00296298
CAU_rc	0.00293438
RDK_AGCC	0.00292959
AAU_rc	0.00292631
RDK_CCCC	0.00291418
U_6	0.00290544
AAG_rc	0.0028866
RDK_AUC	0.00288653
AGC_rc	0.00287649
GUG_rc	0.00287514
C_13	0.00286281
A_14	0.00285332
UGU_rc	0.00285147
C_17	0.00285121
GGU_rc	0.00284617
RDK_CCAA	0.00284056
RDK_AGAU	0.00282659
RDK_GAGC	0.0028238
RDK_AAGU	0.00282233
U_20	0.0028204
RDK_AGAG	0.00281741
U_17	0.00281353
RDK_CCAC	0.00281145
RDK_AAUG	0.00280841
GAA_rc	0.00280309
AGA_rc	0.00279495
AAA_rc	0.00279006
UUC_rc	0.00278129
RDK_CAGC	0.00277907
RDK_GCCC	0.00275559
AUG_rc	0.00272643
UAA_rc	0.00271946
GAU_rc	0.00271377
RDK_UGAA	0.00271097
RDK_GAUC	0.00269652
A_15	0.00269059
RDK_CAAC	0.00268186
RDK_AACA	0.0026779
RDK_CUUC	0.00266855
GAG_rc	0.00266854
A_16	0.00266655
A_19	0.0026608
X_21	0.0026546
RDK_ACCA	0.00265064
RDK_CAAG	0.00264839
G_1	0.00264671
RDK_CCUC	0.00263335
RDK_AGAC	0.00262002
A_8	0.00261907
RDK_AGGA	0.00261773
A_9	0.00261424
RDK_ACAU	0.00261232
UAG_rc	0.00261222
RDK_AUA	0.00259519
RDK_AUCC	0.00258889
CUA_rc	0.0025845
GUA_rc	0.00257633
RDK_GAGA	0.00257275
RDK_ACAA	0.0025685
RDK_UCCA	0.00256843
C_18	0.00256392
UUA_rc	0.00255778
RDK_ACGG	0.00253455
RDK_GCAA	0.00249707
AUU_rc	0.00249417
RDK_GGAA	0.00248987
RDK_CCG	0.00248863
RDK_AAAA	0.00248007
RDK_CCCG	0.0024791
GUU_rc	0.00247766
X_23	0.00247614
CCG_rc	0.00247308
RDK_CGC	0.00246625
RDK_CACA	0.00244914
RDK_AUUG	0.0024475
RDK_GAAC	0.00244088
RDK_AACC	0.00244048
RDK_AAAC	0.00241904
RDK_GACA	0.00241652
RDK_CUA	0.0024018
RDK_ACUC	0.00240066
RDK_AUGG	0.00239213
RDK_GAAA	0.00238446
RDK_AGAA	0.00236534
RDK_GGAC	0.00236174
RDK_AAUA	0.00233857
GGG_rc	0.00232933
RDK_ACG	0.0023245
RDK_ACCC	0.00230767
RDK_CAAA	0.00230496
AUC_rc	0.00230496
RDK_ACAC	0.00226595
RDK_UCAA	0.00226255
RDK_UACA	0.00223948
RDK_AACU	0.00222453
RDK_CAUC	0.00220718
RDK_CUAC	0.00219007
RDK_CGA	0.00218839
RDK_GUCA	0.00218114
RDK_AAUC	0.00217709
RDK_UAGA	0.00215711
UAC_rc	0.00212171
RDK_UUAA	0.00208828
RDK_ACCU	0.00204213
UAU_rc	0.00203265
RDK_CGGC	0.00202888
RDK_AAAU	0.00202569
RDK_CCUA	0.00200825
RDK_ACUA	0.00200576
RDK_GUAA	0.00199873
RDK_UAAA	0.00199777
GCG_rc	0.00199742
RDK_GGUA	0.00198468
RDK_AGCU	0.00197952
RDK_CGAA	0.00195695
RDK_UGCA	0.0019562
RDK_CAUA	0.00192866
RDK_AGUA	0.00192297
UUG_rc	0.00191243
RDK_CUAA	0.0019048
AUA_rc	0.00189938
RDK_AUGA	0.00189484
CGC_rc	0.00188677
RDK_AGUC	0.00186995
U_23	0.00186774
RDK_AUGC	0.00186458
G_23	0.00185117
RDK_AUAG	0.00179907
RDK_AUCA	0.00177004
RDK_CUUA	0.00176488
UCG_rc	0.00174543
RDK_GGCC	0.00173627
CGG	0.00171842
RDK_AAUU	0.00171827
CGA_rc	0.00169924
CGU	0.0016972
RDK_GACC	0.00169044
RDK_CUAG	0.00167469
RDK_CAUG	0.00166301
RDK_AGCG	0.00165219
RDK_ACCG	0.00163016
RDK_AUAA	0.00158491
RDK_GCUA	0.00157596
X_24	0.0015732
RDK_CGGA	0.0015686
RDK_AUUC	0.00156483
RDK_AUAC	0.00154717
RDK_GAUA	0.00154106
RDK_AUUA	0.00153421
RDK_CCGA	0.00151445
RDK_CGCC	0.0015068
RDK_GUUA	0.00149183
RDK_CACG	0.00146756
X_20	0.00145605
RDK_CGUC	0.00142901
RDK_CCGC	0.00142887
ACG_rc	0.00134923
RDK_GUAC	0.00134345
RDK_UAUA	0.00133506
RDK_CGAC	0.00133128
RDK_CGAG	0.00131553
RDK_CGCA	0.00123002
RDK_GCGA	0.00111164
RDK_AUAU	0.00109669
C_23	0.00109235
RDK_ACGA	0.00105016
RDK_ACGC	0.00102507
RDK_GCGC	0.000984992
RDK_AACG	0.000982368
A_23	0.000940392
G_24	0.000900953
RDK_UCGA	0.000899413
RDK_CGCG	0.000887943
RDK_CCGG	0.000823774
X_19	0.000813919
RDK_ACGU	0.00078279
RDK_CGUA	0.000726968
U_24	0.00069782
X_25	0.000659523
X_18	0.000641007
RDK_AUCG	0.000618231
C_24	0.000455354
A_24	0.000390856
U_25	0.000320445
G_25	0.000224685
C_25	0.000185811
X_26	0.000120692
A_25	8.74538e-05
X_17	5.43451e-05
G_26	3.78629e-05
A_26	1.96221e-05
C_26	0
U_26	0
X_1	0
X_10	0
X_11	0
X_12	0
X_13	0
X_14	0
X_15	0
X_16	0
X_2	0
X_3	0
X_4	0
X_5	0
X_6	0
X_7	0
X_8	0
_rc	0
